# A limited set of transcriptional programs define major cell types

**DOI:** 10.1101/857169

**Authors:** Alessandra Breschi, Manuel Muñoz-Aguirre, Valentin Wucher, Carrie A. Davis, Diego Garrido-Martín, Sarah Djebali, Jesse Gillis, Dmitri D. Pervouchine, Anna Vlasova, Alexander Dobin, Chris Zaleski, Jorg Drenkow, Cassidy Danyko, Alexandra Scavelli, Ferran Reverter, Michael P. Snyder, Thomas R. Gingeras, Roderic Guigó

## Abstract

We have produced RNA sequencing data for a number of primary cells from different locations in the human body. The clustering of these primary cells reveals that most cells in the human body share a few broad transcriptional programs, which define five major cell types: epithelial, endothelial, mesenchymal, neural and blood cells. These act as basic components of many tissues and organs. Based on gene expression, these cell types redefine the basic histological types by which tissues have been traditionally classified. We identified genes whose expression is specific to these cell types, and from these genes, we estimated the contribution of the major cell types to the composition of human tissues. We found this cellular composition to be a characteristic signature of tissues, and to reflect tissue morphological heterogeneity and histology. We identified changes in cellular composition in different tissues associated with age and sex and found that departures from the normal cellular composition correlate with histological phenotypes associated to disease.

**One Sentence Summary:** A few broad transcriptional programs define the major cell types underlying the histology of human tissues and organs.
