## Supplementary tables for "A limited set of transcriptional programs define major cell types": Table_S1.tsv

acronym	cell	sex	stage	Germ Layer	Body Location	Organ	Cell Type	Major Cell Type	promocell_marker	batchNo	labExpId
HBSMC	bronchial smooth muscle cell	male	adult	Mesoderm	Lung-Breathing	Bronchi	Smooth_Muscle	Mesenchymal	ACTA2	batch2	ENCLB008ZZZ
HBSMC	bronchial smooth muscle cell	male	adult	Mesoderm	Lung-Breathing	Bronchi	Smooth_Muscle	Mesenchymal	ACTA2	batch2	ENCLB009ZZZ
HAoAF	fibroblast of the aortic adventitia	female	adult	Mesoderm	Heart	Aorta	Fibroblast	Mesenchymal	THY1	batch1	ENCLB555AWF
HAoAF	fibroblast of the aortic adventitia	male	adult	Mesoderm	Heart	Aorta	Fibroblast	Mesenchymal	THY1	batch1	ENCLB555AXD
HPAEC	pulmonary artery endothelial cell	male	adult	Mesoderm	Heart	Pulmonary Artery	Endothelial	Endothelial	VWF,PECAM1	batch2	ENCLB024ZZZ
HPAEC	pulmonary artery endothelial cell	male	adult	Mesoderm	Heart	Pulmonary Artery	Endothelial	Endothelial	VWF,PECAM1	batch2	ENCLB025ZZZ
HPSAEpiC	airway epithelial cell	unknown	unknown	Endoderm	Lung-Breathing	Lung	Epithelial	Epithelial	NA	batch3	ENCLB271TJH
HPSAEpiC	airway epithelial cell	unknown	unknown	Endoderm	Lung-Breathing	Lung	Epithelial	Epithelial	NA	batch3	ENCLB473OOB
HRGEC	glomerular endothelial cell	female	fetal	Mesoderm	Kidney	Kidney	Endothelial	Endothelial	NA	batch3	ENCLB608FPN
HRGEC	glomerular endothelial cell	male	fetal	Mesoderm	Kidney	Kidney	Endothelial	Endothelial	NA	batch3	ENCLB905CHP
HTSMC	smooth muscle cell of trachea	male	adult	Mesoderm	Lung-Breathing	Trachea	Smooth_Muscle	Mesenchymal	ACTA2	batch2	ENCLB301ZZZ
HTSMC	smooth muscle cell of trachea	male	adult	Mesoderm	Lung-Breathing	Trachea	Smooth_Muscle	Mesenchymal	ACTA2	batch2	ENCLB303ZZZ
HREpiC	kidney epithelial cell	male	newborn	Mesoderm	Kidney	Kidney	Epithelial	Epithelial	NA	batch3	ENCLB459IUG
HREpiC	kidney epithelial cell	male	fetal	Mesoderm	Kidney	Kidney	Epithelial	Epithelial	NA	batch3	ENCLB779RPP
HRCEpC	renal cortical epithelial cell	female	adult	Mesoderm	Kidney	Kidney	Epithelial	Epithelial	KRT17	batch2	ENCLB297ZZZ
HRCEpC	renal cortical epithelial cell	male	adult	Mesoderm	Kidney	Kidney	Epithelial	Epithelial	KRT17	batch2	ENCLB298ZZZ
HWP	subcutaneous preadipocyte	male	adult	Mesoderm	Adipose	Adipose	Preadipocyte	Mesenchymal	Differentiation	batch1	ENCLB555AOS
HWP	subcutaneous preadipocyte	female	adult	Mesoderm	Adipose	Adipose	Preadipocyte	Mesenchymal	Differentiation	batch1	ENCLB555ATJ
HUtSMC	uterine smooth muscle cell	female	adult	Mesoderm	Plac-Umb-Uter	Uterus	Smooth_Muscle	Mesenchymal	NA	batch2	ENCLB033ZZZ
HUtSMC	uterine smooth muscle cell	female	adult	Mesoderm	Plac-Umb-Uter	Uterus	Smooth_Muscle	Mesenchymal	NA	batch2	ENCLB034ZZZ
HDBEC	dermis blood vessel endothelial cell	male	child	Mesoderm	Skin	Dermis	Endothelial	Endothelial	VWF,PECAM1	batch2	ENCLB016ZZZ
HDBEC	dermis blood vessel endothelial cell	female	child	Mesoderm	Skin	Dermis	Endothelial	Endothelial	VWF,PECAM1	batch2	ENCLB017ZZZ
HBdMEC	bladder microvascular endothelial cell	male	adult	Mesoderm	Bladder	Bladder	Endothelial	Endothelial	VWF,PECAM1	batch2	ENCLB002ZZZ
HBdMEC	bladder microvascular endothelial cell	male	adult	Mesoderm	Bladder	Bladder	Endothelial	Endothelial	VWF,PECAM1	batch2	ENCLB003ZZZ
HFDPC	hair follicle dermal papilla cell	female	adult	Mesoderm	Skin	Dermis	Fibroblast	Mesenchymal	ALPL	batch1	ENCLB555ASC
HFDPC	hair follicle dermal papilla cell	female	adult	Mesoderm	Skin	Dermis	Fibroblast	Mesenchymal	ALPL	batch1	ENCLB555ASG
HOB	osteoblast	female	adult	Mesoderm	Bone	Bone	Fibroblast	Mesenchymal	ALPL	batch1	ENCLB555ALS
HOB	osteoblast	male	adult	Mesoderm	Bone	Bone	Fibroblast	Mesenchymal	ALPL	batch1	ENCLB555ATZ
HUAEC	epithelial cell of umbilical artery	female	newborn	Mesoderm	Plac-Umb-Uter	Umbilical cord	Endothelial	Endothelial	VWF,PECAM1	batch2	ENCLB030ZZZ
HUAEC	epithelial cell of umbilical artery	male	newborn	Mesoderm	Plac-Umb-Uter	Umbilical cord	Endothelial	Endothelial	VWF,PECAM1	batch2	ENCLB302ZZZ
NHDF	fibroblast of dermis	female	adult	Mesoderm	Skin	Dermis	Fibroblast	Mesenchymal	THY1	batch1	ENCLB555ALE
NHDF	fibroblast of dermis	female	adult	Mesoderm	Skin	Dermis	Fibroblast	Mesenchymal	THY1	batch1	ENCLB555AMQ
HRMC	mesangial cell	unknown	unknown	Mesoderm	Kidney	Kidney	Smooth_Muscle	Mesenchymal	NA	batch3	ENCLB335CWF
HRMC	mesangial cell	female	fetal	Mesoderm	Kidney	Kidney	Smooth_Muscle	Mesenchymal	NA	batch3	ENCLB862KOP
hMSC-BM	mesenchymal stem cell of the bone marrow	male	adult	Mesoderm	Bone	Bone	Stem	Mesenchymal	NA	batch1	ENCLB555ANL
hMSC-BM	mesenchymal stem cell of the bone marrow	female	adult	Mesoderm	Bone	Bone	Stem	Mesenchymal	NA	batch1	ENCLB555AVI
HAoSMC	aortic smooth muscle cell	male	adult	Ectoderm	Heart	Aorta	Smooth_Muscle	Mesenchymal	ACTA2	batch2	ENCLB000ZZZ
HAoSMC	aortic smooth muscle cell	male	adult	Ectoderm	Heart	Aorta	Smooth_Muscle	Mesenchymal	ACTA2	batch2	ENCLB001ZZZ
HHFK	hair follicular keratinocyte	male	adult	Ectoderm	Skin	Epidermis	Epithelial	Epithelial	NA	batch3	ENCLB470CZF
HHFK	hair follicular keratinocyte	male	adult	Ectoderm	Skin	Epidermis	Epithelial	Epithelial	NA	batch3	ENCLB764KEB
HNEpC	nasal cavity respiratory epithelium epithelial cell of viscerocranial mucosa	female	adult	Ectoderm	Lung-Breathing	Nose	Epithelial	Epithelial	KRT17	batch2	ENCLB022ZZZ
HNEpC	nasal cavity respiratory epithelium epithelial cell of viscerocranial mucosa	male	adult	Ectoderm	Lung-Breathing	Nose	Epithelial	Epithelial	KRT17	batch2	ENCLB023ZZZ
HpcF	pericardium fibroblast	female	fetal	Mesoderm	Heart	Heart	Fibroblast	Mesenchymal	NA	batch3	ENCLB177URQ
HpcF	pericardium fibroblast	unknown	unknown	Mesoderm	Heart	Heart	Fibroblast	Mesenchymal	NA	batch3	ENCLB922RHX
HRPTEpiC	epithelial cell of proximal tubule	unknown	unknown	Mesoderm	Kidney	Kidney	Epithelial	Epithelial	NA	batch3	ENCLB024PXV
HRPTEpiC	epithelial cell of proximal tubule	unknown	unknown	Mesoderm	Kidney	Kidney	Epithelial	Epithelial	NA	batch3	ENCLB193IVT
HCASMC	smooth muscle cell of the coronary artery	female	adult	Mesoderm	Heart	Coronary Artery	Smooth_Muscle	Mesenchymal	ACTA2	batch2	ENCLB012ZZZ
HCASMC	smooth muscle cell of the coronary artery	male	adult	Mesoderm	Heart	Coronary Artery	Smooth_Muscle	Mesenchymal	ACTA2	batch2	ENCLB013ZZZ
HCM	regular cardiac myocyte	female	adult	Mesoderm	Heart	Heart	Cardiomyocyte	Mesenchymal	ACTN2,MYH7	batch2	ENCLB014ZZZ
HCM	regular cardiac myocyte	male	adult	Mesoderm	Heart	Heart	Cardiomyocyte	Mesenchymal	ACTN2,MYH7	batch2	ENCLB015ZZZ
HPASMC	smooth muscle cell of the pulmonary artery	male	adult	Mesoderm	Heart	Pulmonary Artery	Smooth_Muscle	Mesenchymal	ACTA2	batch2	ENCLB026ZZZ
HPASMC	smooth muscle cell of the pulmonary artery	male	adult	Mesoderm	Heart	Pulmonary Artery	Smooth_Muscle	Mesenchymal	ACTA2	batch2	ENCLB027ZZZ
HBF	bronchus fibroblast of lung	unknown	unknown	Mesoderm	Lung-Breathing	Bronchi	Fibroblast	Mesenchymal	NA	batch3	ENCLB333MHE
HBF	bronchus fibroblast of lung	unknown	unknown	Mesoderm	Lung-Breathing	Bronchi	Fibroblast	Mesenchymal	NA	batch3	ENCLB463QPI
HCH	articular chondrocyte of knee joint	male	adult	Mesoderm	Bone	Bone	Fibroblast	Mesenchymal	Differentiation	batch1	ENCLB555ASX
HCH	articular chondrocyte of knee joint	female	adult	Mesoderm	Bone	Bone	Fibroblast	Mesenchymal	Differentiation	batch1	ENCLB555AXA
HDLEC	dermis lymphatic vessel endothelial cell	female	adult	Mesoderm	Skin	Dermis	Endothelial	Endothelial	VWF,PECAM1,PDPN	batch2	ENCLB018ZZZ
HDLEC	dermis lymphatic vessel endothelial cell	male	child	Mesoderm	Skin	Dermis	Endothelial	Endothelial	VWF,PECAM1,PDPN	batch2	ENCLB019ZZZ
HCAEC	endothelial cell of coronary artery	female	adult	Mesoderm	Heart	Coronary Artery	Endothelial	Endothelial	VWF,PECAM1	batch2	ENCLB010ZZZ
HCAEC	endothelial cell of coronary artery	male	adult	Mesoderm	Heart	Coronary Artery	Endothelial	Endothelial	VWF,PECAM1	batch2	ENCLB011ZZZ
HPF	fibroblast of lung	male	adult	Mesoderm	Lung-Breathing	Lung	Fibroblast	Mesenchymal	THY1	batch2	ENCLB028ZZZ
HPF	fibroblast of lung	female	adult	Mesoderm	Lung-Breathing	Lung	Fibroblast	Mesenchymal	THY1	batch2	ENCLB029ZZZ
HMSMC	myometrial cell	female	adult	Mesoderm	Plac-Umb-Uter	Uterus	Smooth_Muscle	Mesenchymal	NA	batch3	ENCLB479DJM
HMSMC	myometrial cell	female	adult	Mesoderm	Plac-Umb-Uter	Uterus	Smooth_Muscle	Mesenchymal	NA	batch3	ENCLB785VXK
HBEpC	bronchial epithelial cell	male	adult	Endoderm	Lung-Breathing	Bronchi	Epithelial	Epithelial	KRT17	batch2	ENCLB006ZZZ
HBEpC	bronchial epithelial cell	female	adult	Endoderm	Lung-Breathing	Bronchi	Epithelial	Epithelial	KRT17	batch2	ENCLB007ZZZ
HPMEC	lung microvascular endothelial cell	male	adult	Mesoderm	Lung-Breathing	Lung	Endothelial	Endothelial	VWF,PECAM1	batch2	ENCLB295ZZZ
HPMEC	lung microvascular endothelial cell	female	adult	Mesoderm	Lung-Breathing	Lung	Endothelial	Endothelial	VWF,PECAM1	batch2	ENCLB296ZZZ
HPlEpC	placental epithelial cell	male	newborn	Ectoderm	Plac-Umb-Uter	Placenta	Epithelial	Epithelial	KRT17	batch1	ENCLB555AQE
HPlEpC	placental epithelial cell	female	newborn	Ectoderm	Plac-Umb-Uter	Placenta	Epithelial	Epithelial	KRT17	batch1	ENCLB555AQF
NHEM_M2	melanocyte of skin	male	child	Ectoderm	Skin	Epidermis	Melanocyte	Melanocyte	TYRP1	batch1	ENCLB555AVZ
NHEM_M2	melanocyte of skin	male	child	Ectoderm	Skin	Epidermis	Melanocyte	Melanocyte	TYRP1	batch1	ENCLB555ALL
NHEM_M2	melanocyte of skin	male	adult	Ectoderm	Skin	Epidermis	Melanocyte	Melanocyte	TYRP1	batch1	ENCLB555AMU
NHEM_M2	melanocyte of skin	female	adult	Ectoderm	Skin	Epidermis	Melanocyte	Melanocyte	TYRP1	batch1	ENCLB555APG
SkMC	skeletal muscle satellite cell	male	adult	Mesoderm	Muscle	Muscle	Skeletal_Muscle	Mesenchymal	MYH1	batch1	ENCLB555APQ
SkMC	skeletal muscle satellite cell	female	adult	Mesoderm	Muscle	Muscle	Skeletal_Muscle	Mesenchymal	MYH1	batch1	ENCLB555ATT
HDMEC	dermis microvascular lymphatic vessel endothelial cell	female	adult	Mesoderm	Skin	Dermis	Endothelial	Endothelial	VWF,PECAM1	batch2	ENCLB020ZZZ
HDMEC	dermis microvascular lymphatic vessel endothelial cell	female	adult	Mesoderm	Skin	Dermis	Endothelial	Endothelial	VWF,PECAM1	batch2	ENCLB021ZZZ
HBdSMC	smooth muscle cell of bladder	female	adult	Mesoderm	Bladder	Bladder	Smooth_Muscle	Mesenchymal	ACTA2	batch2	ENCLB004ZZZ
HBdSMC	smooth muscle cell of bladder	male	adult	Mesoderm	Bladder	Bladder	Smooth_Muscle	Mesenchymal	ACTA2	batch2	ENCLB005ZZZ
HPC-PL	pericyte cell	male	newborn	Mesoderm	Plac-Umb-Uter	Placenta	Stem	Mesenchymal	MCAM	batch1	ENCLB555ALM
HPC-PL	pericyte cell	female	newborn	Mesoderm	Plac-Umb-Uter	Placenta	Stem	Mesenchymal	MCAM	batch1	ENCLB555ALN
HCF-aa	cardiac atrium fibroblast	male	child	Mesoderm	Heart	Heart	Fibroblast	Mesenchymal	NA	batch3	ENCLB151QMJ
HCF-aa	cardiac atrium fibroblast	male	child	Mesoderm	Heart	Heart	Fibroblast	Mesenchymal	NA	batch3	ENCLB799ASI
HEMEC	endometrial microvascular endothelial cells	female	adult	Mesoderm	Plac-Umb-Uter	Uterus	Endothelial	Endothelial	NA	batch3	ENCLB260JQO
HEMEC	endometrial microvascular endothelial cells	female	adult	Mesoderm	Plac-Umb-Uter	Uterus	Endothelial	Endothelial	NA	batch3	ENCLB925VWI
HUASMC	smooth muscle cell of the umbilical artery	female	newborn	Mesoderm	Plac-Umb-Uter	Umbilical cord	Smooth_Muscle	Mesenchymal	ACTA2	batch2	ENCLB031ZZZ
HUASMC	smooth muscle cell of the umbilical artery	male	newborn	Mesoderm	Plac-Umb-Uter	Umbilical cord	Smooth_Muscle	Mesenchymal	ACTA2	batch2	ENCLB032ZZZ
HPAEpiC	epithelial cell of alveolus of lung	female	fetal	Endoderm	Lung-Breathing	Lung	Epithelial	Epithelial	NA	batch3	ENCLB088PVJ
HPAEpiC	epithelial cell of alveolus of lung	unknown	unknown	Endoderm	Lung-Breathing	Lung	Epithelial	Epithelial	NA	batch3	ENCLB755HPY
hMSC-UC	mesenchymal stem cell of Wharton's jelly	male	newborn	Mesoderm	Plac-Umb-Uter	Umbilical cord	Stem	Mesenchymal	NA	batch1	ENCLB555ARK
hMSC-UC	mesenchymal stem cell of Wharton's jelly	female	newborn	Mesoderm	Plac-Umb-Uter	Umbilical cord	Stem	Mesenchymal	NA	batch1	ENCLB555AUM
HMMEC	mammary microvascular endothelial cell	female	adult	Mesoderm	Breast	Breast	Endothelial	Endothelial	NA	batch3	ENCLB311NPN
HMMEC	mammary microvascular endothelial cell	female	adult	Mesoderm	Breast	Breast	Endothelial	Endothelial	NA	batch3	ENCLB652XFG
HVMF	fibroblast of villous mesenchyme	male	newborn	Mesoderm	Plac-Umb-Uter	Placenta	Fibroblast	Mesenchymal	THY1	batch1	ENCLB555ALW
HVMF	fibroblast of villous mesenchyme	female	newborn	Mesoderm	Plac-Umb-Uter	Placenta	Fibroblast	Mesenchymal	THY1	batch1	ENCLB555ANB
HCF-av	cardiac ventricle fibroblast	unknown	unknown	Mesoderm	Heart	Heart	Fibroblast	Mesenchymal	NA	batch3	ENCLB594YLU
HCF-av	cardiac ventricle fibroblast	male	adult	Mesoderm	Heart	Heart	Fibroblast	Mesenchymal	NA	batch3	ENCLB915CSO
HTEpC	tracheal epithelial cell	male	adult	Endoderm	Lung-Breathing	Trachea	Epithelial	Epithelial	KRT17	batch2	ENCLB299ZZZ
HTEpC	tracheal epithelial cell	male	adult	Endoderm	Lung-Breathing	Trachea	Epithelial	Epithelial	KRT17	batch2	ENCLB300ZZZ
HAoEC	thoracic aorta endothelial cell	male	adult	Mesoderm	Heart	Aorta	Endothelial	Endothelial	VWF,PECAM1	batch1	ENCLB555ALD
HAoEC	thoracic aorta endothelial cell	female	adult	Mesoderm	Heart	Aorta	Endothelial	Endothelial	VWF,PECAM1	batch1	ENCLB555AQY
hMSC-AT	mesenchymal stem cell of adipose	female	adult	Mesoderm	Adipose	Adipose	Stem	Mesenchymal	NA	batch1	ENCLB555ALU
hMSC-AT	mesenchymal stem cell of adipose	female	adult	Mesoderm	Adipose	Adipose	Stem	Mesenchymal	NA	batch1	ENCLB555ATX
HSaVEC	vein endothelial cell	male	adult	Mesoderm	Bone	Bone	Endothelial	Endothelial	VWF,PECAM1	batch1	ENCLB555ARL
HSaVEC	vein endothelial cell	male	adult	Mesoderm	Bone	Bone	Endothelial	Endothelial	VWF,PECAM1	batch1	ENCLB555ARM
HMMEC	mammary microvascular endothelial cell	female	adult	Mesoderm	Breast	Breast	Endothelial	Endothelial	NA	batch3	ENCLB311NPN,ENCLB652XFG
NHDF	fibroblast of dermis	female	adult	Mesoderm	Skin	Dermis	Fibroblast	Mesenchymal	THY1	batch1	ENCLB555ALE,ENCLB555AMQ
HRCEpC	renal cortical epithelial cell	female,male	adult	Mesoderm	Kidney	Kidney	Epithelial	Epithelial	KRT17	batch2	ENCLB297ZZZ,ENCLB298ZZZ
HPASMC	smooth muscle cell of the pulmonary artery	male	adult	Mesoderm	Heart	Pulmonary Artery	Smooth_Muscle	Mesenchymal	ACTA2	batch2	ENCLB026ZZZ,ENCLB027ZZZ
HPlEpC	placental epithelial cell	male,female	newborn	Ectoderm	Plac-Umb-Uter	Placenta	Epithelial	Epithelial	KRT17	batch1	ENCLB555AQE,ENCLB555AQF
HBdSMC	smooth muscle cell of bladder	female,male	adult	Mesoderm	Bladder	Bladder	Smooth_Muscle	Mesenchymal	ACTA2	batch2	ENCLB004ZZZ,ENCLB005ZZZ
HCF-aa	cardiac atrium fibroblast	male	child	Mesoderm	Heart	Heart	Fibroblast	Mesenchymal	NA	batch3	ENCLB151QMJ,ENCLB799ASI
HREpiC	kidney epithelial cell	male	newborn,fetal	Mesoderm	Kidney	Kidney	Epithelial	Epithelial	NA	batch3	ENCLB459IUG,ENCLB779RPP
HTEpC	tracheal epithelial cell	male	adult	Endoderm	Lung-Breathing	Trachea	Epithelial	Epithelial	KRT17	batch2	ENCLB299ZZZ,ENCLB300ZZZ
HUtSMC	uterine smooth muscle cell	female	adult	Mesoderm	Plac-Umb-Uter	Uterus	Smooth_Muscle	Mesenchymal	NA	batch2	ENCLB033ZZZ,ENCLB034ZZZ
HDBEC	dermis blood vessel endothelial cell	male,female	child	Mesoderm	Skin	Dermis	Endothelial	Endothelial	VWF,PECAM1	batch2	ENCLB016ZZZ,ENCLB017ZZZ
HEMEC	endometrial microvascular endothelial cells	female	adult	Mesoderm	Plac-Umb-Uter	Uterus	Endothelial	Endothelial	NA	batch3	ENCLB260JQO,ENCLB925VWI
HCF-av	cardiac ventricle fibroblast	unknown,male	unknown,adult	Mesoderm	Heart	Heart	Fibroblast	Mesenchymal	NA	batch3	ENCLB594YLU,ENCLB915CSO
HpcF	pericardium fibroblast	female,unknown	fetal,unknown	Mesoderm	Heart	Heart	Fibroblast	Mesenchymal	NA	batch3	ENCLB177URQ,ENCLB922RHX
HCAEC	endothelial cell of coronary artery	female,male	adult	Mesoderm	Heart	Coronary Artery	Endothelial	Endothelial	VWF,PECAM1	batch2	ENCLB010ZZZ,ENCLB011ZZZ
HWP	subcutaneous preadipocyte	male,female	adult	Mesoderm	Adipose	Adipose	Preadipocyte	Mesenchymal	Differentiation	batch1	ENCLB555AOS,ENCLB555ATJ
HPSAEpiC	airway epithelial cell	unknown	unknown	Endoderm	Lung-Breathing	Lung	Epithelial	Epithelial	NA	batch3	ENCLB271TJH,ENCLB473OOB
HPF	fibroblast of lung	male,female	adult	Mesoderm	Lung-Breathing	Lung	Fibroblast	Mesenchymal	THY1	batch2	ENCLB028ZZZ,ENCLB029ZZZ
HTSMC	smooth muscle cell of trachea	male	adult	Mesoderm	Lung-Breathing	Trachea	Smooth_Muscle	Mesenchymal	ACTA2	batch2	ENCLB301ZZZ,ENCLB303ZZZ
HSaVEC	vein endothelial cell	male	adult	Mesoderm	Bone	Bone	Endothelial	Endothelial	VWF,PECAM1	batch1	ENCLB555ARL,ENCLB555ARM
HRPTEpiC	epithelial cell of proximal tubule	unknown	unknown	Mesoderm	Kidney	Kidney	Epithelial	Epithelial	NA	batch3	ENCLB024PXV,ENCLB193IVT
HNEpC	nasal cavity respiratory epithelium epithelial cell of viscerocranial mucosa	female,male	adult	Ectoderm	Lung-Breathing	Nose	Epithelial	Epithelial	KRT17	batch2	ENCLB022ZZZ,ENCLB023ZZZ
HVMF	fibroblast of villous mesenchyme	male,female	newborn	Mesoderm	Plac-Umb-Uter	Placenta	Fibroblast	Mesenchymal	THY1	batch1	ENCLB555ALW,ENCLB555ANB
HHFK	hair follicular keratinocyte	male	adult	Ectoderm	Skin	Epidermis	Epithelial	Epithelial	NA	batch3	ENCLB470CZF,ENCLB764KEB
hMSC-UC	mesenchymal stem cell of Wharton's jelly	male,female	newborn	Mesoderm	Plac-Umb-Uter	Umbilical cord	Stem	Mesenchymal	NA	batch1	ENCLB555ARK,ENCLB555AUM
HAoSMC	aortic smooth muscle cell	male	adult	Ectoderm	Heart	Aorta	Smooth_Muscle	Mesenchymal	ACTA2	batch2	ENCLB000ZZZ,ENCLB001ZZZ
HPAEpiC	epithelial cell of alveolus of lung	female,unknown	fetal,unknown	Endoderm	Lung-Breathing	Lung	Epithelial	Epithelial	NA	batch3	ENCLB088PVJ,ENCLB755HPY
HPC-PL	pericyte cell	male,female	newborn	Mesoderm	Plac-Umb-Uter	Placenta	Stem	Mesenchymal	MCAM	batch1	ENCLB555ALM,ENCLB555ALN
HBEpC	bronchial epithelial cell	male,female	adult	Endoderm	Lung-Breathing	Bronchi	Epithelial	Epithelial	KRT17	batch2	ENCLB006ZZZ,ENCLB007ZZZ
HAoAF	fibroblast of the aortic adventitia	female,male	adult	Mesoderm	Heart	Aorta	Fibroblast	Mesenchymal	THY1	batch1	ENCLB555AWF,ENCLB555AXD
HCASMC	smooth muscle cell of the coronary artery	female,male	adult	Mesoderm	Heart	Coronary Artery	Smooth_Muscle	Mesenchymal	ACTA2	batch2	ENCLB012ZZZ,ENCLB013ZZZ
SkMC	skeletal muscle satellite cell	male,female	adult	Mesoderm	Muscle	Muscle	Skeletal_Muscle	Mesenchymal	MYH1	batch1	ENCLB555APQ,ENCLB555ATT
HFDPC	hair follicle dermal papilla cell	female	adult	Mesoderm	Skin	Dermis	Fibroblast	Mesenchymal	ALPL	batch1	ENCLB555ASC,ENCLB555ASG
HCH	articular chondrocyte of knee joint	male,female	adult	Mesoderm	Bone	Bone	Fibroblast	Mesenchymal	Differentiation	batch1	ENCLB555ASX,ENCLB555AXA
HDLEC	dermis lymphatic vessel endothelial cell	female,male	adult,child	Mesoderm	Skin	Dermis	Endothelial	Endothelial	VWF,PECAM1,PDPN	batch2	ENCLB018ZZZ,ENCLB019ZZZ
HUAEC	epithelial cell of umbilical artery	female,male	newborn	Mesoderm	Plac-Umb-Uter	Umbilical cord	Endothelial	Endothelial	VWF,PECAM1	batch2	ENCLB030ZZZ,ENCLB302ZZZ
HPMEC	lung microvascular endothelial cell	male,female	adult	Mesoderm	Lung-Breathing	Lung	Endothelial	Endothelial	VWF,PECAM1	batch2	ENCLB295ZZZ,ENCLB296ZZZ
hMSC-BM	mesenchymal stem cell of the bone marrow	male,female	adult	Mesoderm	Bone	Bone	Stem	Mesenchymal	NA	batch1	ENCLB555ANL,ENCLB555AVI
HPAEC	pulmonary artery endothelial cell	male	adult	Mesoderm	Heart	Pulmonary Artery	Endothelial	Endothelial	VWF,PECAM1	batch2	ENCLB024ZZZ,ENCLB025ZZZ
HRMC	mesangial cell	unknown,female	unknown,fetal	Mesoderm	Kidney	Kidney	Smooth_Muscle	Mesenchymal	NA	batch3	ENCLB335CWF,ENCLB862KOP
HAoEC	thoracic aorta endothelial cell	male,female	adult	Mesoderm	Heart	Aorta	Endothelial	Endothelial	VWF,PECAM1	batch1	ENCLB555ALD,ENCLB555AQY
NHEM_M2	melanocyte of skin	male,female	adult	Ectoderm	Skin	Epidermis	Melanocyte	Melanocyte	TYRP1	batch1	ENCLB555AMU,ENCLB555APG
HOB	osteoblast	female,male	adult	Mesoderm	Bone	Bone	Fibroblast	Mesenchymal	ALPL	batch1	ENCLB555ALS,ENCLB555ATZ
HBSMC	bronchial smooth muscle cell	male	adult	Mesoderm	Lung-Breathing	Bronchi	Smooth_Muscle	Mesenchymal	ACTA2	batch2	ENCLB008ZZZ,ENCLB009ZZZ
hMSC-AT	mesenchymal stem cell of adipose	female	adult	Mesoderm	Adipose	Adipose	Stem	Mesenchymal	NA	batch1	ENCLB555ALU,ENCLB555ATX
HMSMC	myometrial cell	female	adult	Mesoderm	Plac-Umb-Uter	Uterus	Smooth_Muscle	Mesenchymal	NA	batch3	ENCLB479DJM,ENCLB785VXK
HBdMEC	bladder microvascular endothelial cell	male	adult	Mesoderm	Bladder	Bladder	Endothelial	Endothelial	VWF,PECAM1	batch2	ENCLB002ZZZ,ENCLB003ZZZ
HRGEC	glomerular endothelial cell	female,male	fetal	Mesoderm	Kidney	Kidney	Endothelial	Endothelial	NA	batch3	ENCLB608FPN,ENCLB905CHP
HBF	bronchus fibroblast of lung	unknown	unknown	Mesoderm	Lung-Breathing	Bronchi	Fibroblast	Mesenchymal	NA	batch3	ENCLB333MHE,ENCLB463QPI
HUASMC	smooth muscle cell of the umbilical artery	female,male	newborn	Mesoderm	Plac-Umb-Uter	Umbilical cord	Smooth_Muscle	Mesenchymal	ACTA2	batch2	ENCLB031ZZZ,ENCLB032ZZZ
HCM	regular cardiac myocyte	female,male	adult	Mesoderm	Heart	Heart	Cardiomyocyte	Mesenchymal	ACTN2,MYH7	batch2	ENCLB014ZZZ,ENCLB015ZZZ
NHEM_M2	melanocyte of skin	male	child	Ectoderm	Skin	Epidermis	Melanocyte	Melanocyte	TYRP1	batch1	ENCLB555AVZ,ENCLB555ALL
HDMEC	dermis microvascular lymphatic vessel endothelial cell	female	adult	Mesoderm	Skin	Dermis	Endothelial	Endothelial	VWF,PECAM1	batch2	ENCLB020ZZZ,ENCLB021ZZZ
