## Supplementary tables for "A limited set of transcriptional programs define major cell types": Table_S3.tsv

labExpId	ontology_id	cell	acronym	Description	Germ_layer	Body_location	Organ	Cell_type	Cell_type_collapsed	CellTypeClust	Sample_type	has_replicate	promocell_marker	positive_markers	Sample_SubType
ENCLB107VGB	CL:0000515	skeletal muscle myoblast	HSMM	skeletal muscle myoblast	Unknown	Unknown	Unknown	Unknown	Skeletal_Muscle	Mixed	Cell	1	NA	NA	Primary
ENCLB138LSO	CL:2000071	mammary microvascular endothelial cell	HMMEC	Mammary microvascular endothelial cells	Mesoderm	Breast	Breast	Endothelial	Endothelial	Endothelial	Cell	1	NA	NA	Primary
ENCLB155ZRA	CL:2000066	cardiac ventricle fibroblast	HCF-av	Cardiac Fibroblasts-adult ventrical	Mesoderm	Heart	Heart	Fibroblast	Fibroblast	Mixed	Cell	1	NA	NA	Primary
ENCLB164PDY	CL:2000066	cardiac ventricle fibroblast	HCF-av	Cardiac Fibroblasts-adult ventrical	Mesoderm	Heart	Heart	Fibroblast	Fibroblast	Mixed	Cell	1	NA	NA	Primary
ENCLB228JMH	CL:0002368	airway epithelial cell	HPSAEpiC	Pulmonary Small Airway Epithelial Cells	Endoderm	Lung-Breathing	Lung	Epithelial	Epithelial	Epithelial	Cell	1	NA	NA	Primary
ENCLB240UGX	CL:0002188	glomerular endothelial cell	HRGEC	Renal Glomerular Endothelial Cells	Mesoderm	Kidney	Kidney	Endothelial	Endothelial	Endothelial	Cell	1	NA	NA	Primary
ENCLB256BIF	CL:2000091	endometrial microvascular endothelial cell	HEMEC	Endometrial Microvascular Endothelial Cells	Mesoderm	Plac-Umb-Uter	Uterus	Endothelial	Endothelial	Endothelial	Cell	1	NA	NA	Primary
ENCLB256ZIG	CL:2000068	pericardium fibroblast	HpcF	Pericardial Fibroblasts	Mesoderm	Heart	Heart	Fibroblast	Fibroblast	Mixed	Cell	1	NA	NA	Primary
ENCLB274FMY	CL:0002518	kidney epithelial cell	HREpiC	Renal Epithelial Cells	Mesoderm	Kidney	Kidney	Epithelial	Epithelial	Epithelial	Cell	1	NA	NA	Primary
ENCLB353HTH	CL:0002368	airway epithelial cell	HPSAEpiC	Pulmonary Small Airway Epithelial Cells	Endoderm	Lung-Breathing	Lung	Epithelial	Epithelial	Epithelial	Cell	1	NA	NA	Primary
ENCLB370DOO	CL:2000091	endometrial microvascular endothelial cell	HEMEC	Endometrial Microvascular Endothelial Cells	Mesoderm	Plac-Umb-Uter	Uterus	Endothelial	Endothelial	Endothelial	Cell	1	NA	NA	Primary
ENCLB412CHU	CL:2000093	bronchial fibroblast	HBF	Bronchial Fibroblasts	Mesoderm	Lung-Breathing	Bronchi	Fibroblast	Fibroblast	Mixed	Cell	1	NA	NA	Primary
ENCLB445AYQ	CL:0002366	myometrial cell	HMSMC	Myometrial Smooth Muscle Cells	Mesoderm	Plac-Umb-Uter	Uterus	Smooth_Muscle	Smooth_Muscle	Mixed	Cell	1	NA	NA	Primary
ENCLB468FOT	CL:0002306	epithelial cell of proximal tubule	HRPTEpiC	Renal Proximal Tubular Epithelial Cells	Mesoderm	Kidney	Kidney	Epithelial	Epithelial	Epithelial	Cell	1	NA	NA	Primary
ENCLB500SAN	CL:0002188	glomerular endothelial cell	HRGEC	Renal Glomerular Endothelial Cells	Mesoderm	Kidney	Kidney	Endothelial	Endothelial	Endothelial	Cell	1	NA	NA	Primary
ENCLB503LLE	CL:0002518	kidney epithelial cell	HREpiC	Renal Epithelial Cells	Mesoderm	Kidney	Kidney	Epithelial	Epithelial	Epithelial	Cell	1	NA	NA	Primary
ENCLB533BRK	CL:2000071	mammary microvascular endothelial cell	HMMEC	Mammary microvascular endothelial cells	Mesoderm	Breast	Breast	Endothelial	Endothelial	Endothelial	Cell	1	NA	NA	Primary
ENCLB558CTT	CL:2000067	cardiac atrium fibroblast	HCF-aa	Cardiac Fibroblasts-adult atrial	Mesoderm	Heart	Heart	Fibroblast	Fibroblast	Mixed	Cell	1	NA	NA	Primary
ENCLB599XYP	CL:2000068	pericardium fibroblast	HpcF	Pericardial Fibroblasts	Mesoderm	Heart	Heart	Fibroblast	Fibroblast	Mixed	Cell	1	NA	NA	Primary
ENCLB610UIW	CL:2000067	cardiac atrium fibroblast	HCF-aa	Cardiac Fibroblasts-adult atrial	Mesoderm	Heart	Heart	Fibroblast	Fibroblast	Mixed	Cell	1	NA	NA	Primary
ENCLB761IVT	CL:2000092	hair follicular keratinocyte	HHFK	Hair Follicolar Keratinocytes	Ectoderm	Skin	Epidermis	Epidermal	Epithelial	Epithelial	Cell	1	NA	NA	Primary
ENCLB769FHY	CL:0010003	epithelial cell of alveolus of lung	HPAEpiC	Pulmonary Alveolar Epithelial Cells	Endoderm	Lung-Breathing	Lung	Epithelial	Epithelial	Epithelial	Cell	1	NA	NA	Primary
ENCLB778DCL	CL:0002306	epithelial cell of proximal tubule	HRPTEpiC	Renal Proximal Tubular Epithelial Cells	Mesoderm	Kidney	Kidney	Epithelial	Epithelial	Epithelial	Cell	1	NA	NA	Primary
ENCLB780IXX	CL:2000092	hair follicular keratinocyte	HHFK	Hair Follicolar Keratinocytes	Ectoderm	Skin	Epidermis	Epidermal	Epithelial	Epithelial	Cell	1	NA	NA	Primary
ENCLB851QFJ	CL:2000093	bronchial fibroblast	HBF	Bronchial Fibroblasts	Mesoderm	Lung-Breathing	Bronchi	Fibroblast	Fibroblast	Mixed	Cell	1	NA	NA	Primary
ENCLB879IMF	CL:0002366	myometrial cell	HMSMC	Myometrial Smooth Muscle Cells	Mesoderm	Plac-Umb-Uter	Uterus	Smooth_Muscle	Smooth_Muscle	Mixed	Cell	1	NA	NA	Primary
ENCLB938YFZ	CL:0000515	skeletal muscle myoblast	HSMM	skeletal muscle myoblast	Unknown	Unknown	Unknown	Unknown	Skeletal_Muscle	Mixed	Cell	1	NA	NA	Primary
ENCLB970KRS	CL:0010003	epithelial cell of alveolus of lung	HPAEpiC	Pulmonary Alveolar Epithelial Cells	Endoderm	Lung-Breathing	Lung	Epithelial	Epithelial	Epithelial	Cell	1	NA	NA	Primary
