## Supplementary tables for "A limited set of transcriptional programs define major cell types": Table_S4.tsv

labExpId	cell	acronym	Cell_type_collapsed	CellTypeClust
ENCLB555AKI	placental epithelial cell	HPlEpC	Epithelial	Epithelial
ENCLB555AKU	mesenchymal stem cell of Wharton's jelly	hMSC-UC	Stem	Mesenchymal
ENCLB555AKV	mesenchymal stem cell of Wharton's jelly	hMSC-UC	Stem	Mesenchymal
ENCLB555ALF	osteoblast	HOB	Fibroblast	Mesenchymal
ENCLB555AMF	mesenchymal stem cell of the bone marrow	hMSC-BM	Stem	Mesenchymal
ENCLB555AMG	mesenchymal stem cell of the bone marrow	hMSC-BM	Stem	Mesenchymal
ENCLB555AMN	mesenchymal stem cell of adipose	hMSC-AT	Stem	Mesenchymal
ENCLB555AMP	melanocyte of skin	NHEM_M2	Melanocyte	Melanocyte
ENCLB555ANF	fibroblast of villous mesenchyme	HVMF	Fibroblast	Mesenchymal
ENCLB555ANI	subcutaneous preadipocyte	HWP	Preadipocyte	Mesenchymal
ENCLB555AOV	thoracic aorta endothelial cell	HAoEC	Endothelial	Endothelial
ENCLB555APD	subcutaneous preadipocyte	HWP	Preadipocyte	Mesenchymal
ENCLB555APM	mesenchymal stem cell of adipose	hMSC-AT	Stem	Mesenchymal
ENCLB555AQB	hair follicle dermal papilla cell	HFDPC	Fibroblast	Mesenchymal
ENCLB555AQK	skeletal muscle satellite cell	SkMC	Skeletal_Muscle	Mesenchymal
ENCLB555AQL	vein endothelial cell	HUVEC	Endothelial	Endothelial
ENCLB555ARA	fibroblast of lung	NHLF	Fibroblast	Mesenchymal
ENCLB555ARB	fibroblast of lung	NHLF	Fibroblast	Mesenchymal
ENCLB555ARF	fibroblast of villous mesenchyme	HVMF	Fibroblast	Mesenchymal
ENCLB555ARG	hair follicle dermal papilla cell	HFDPC	Fibroblast	Mesenchymal
ENCLB555ARH	osteoblast	HOB	Fibroblast	Mesenchymal
ENCLB555ARV	articular chondrocyte of knee joint	HCH	Fibroblast	Mesenchymal
ENCLB555ARZ	fibroblast of dermis	NHDF	Fibroblast	Mesenchymal
ENCLB555ASO	placental epithelial cell	HPlEpC	Epithelial	Epithelial
ENCLB555ATK	fibroblast of the aortic adventitia	HAoAF	Fibroblast	Mesenchymal
ENCLB555ATU	melanocyte of skin	NHEM_M2	Melanocyte	Melanocyte
ENCLB555AUB	fibroblast of the aortic adventitia	HAoAF	Fibroblast	Mesenchymal
ENCLB555AUY	vein endothelial cell	HUVEC	Endothelial	Endothelial
ENCLB555AVE	melanocyte of skin	NHEM_M2	Melanocyte	Melanocyte
ENCLB555AVF	melanocyte of skin	NHEM_M2	Melanocyte	Melanocyte
ENCLB555AWE	thoracic aorta endothelial cell	HAoEC	Endothelial	Endothelial
ENCLB555AXE	fibroblast of dermis	NHDF	Fibroblast	Mesenchymal
ENCLB555AXH	pericyte cell	HPC-PL	Stem	Mesenchymal
ENCLB555AXI	pericyte cell	HPC-PL	Stem	Mesenchymal
ENCLB555AXM	skeletal muscle satellite cell	SkMC	Skeletal_Muscle	Mesenchymal
ENCLB555AXS	articular chondrocyte of knee joint	HCH	Fibroblast	Mesenchymal
