## Supplementary tables for "A limited set of transcriptional programs define major cell types": Table_S5.tsv

labExpId	ontology_id	cell	Description	Cell Type	Major Cell Type	project	Body_location	Germ_layer	ENCODE_ontology_id	cell
CNhs10843,CNhs11334	CL:0000731	Urothelial cells	Urothelial cells	Epithelial	Epithelial	FANTOM5	Bladder	Endoderm	NA	urothelial cell
CNhs11063,CNhs11384	CL:0000047	Neural stem cells	Neural stem cells	Neurons	Nervous	FANTOM5	Nervous	Ectoderm	NA	neural stem cell
CNhs11335,CNhs12093	CL:0000632	Hepatic Stellate Cells (lipocyte)	Hepatic Stellate Cells (lipocyte)	Fibroblast	Mesenchymal	FANTOM5	Liver	Mesoderm	NA	hepatic stellate cell
CNhs11088,CNhs11987	CL:0000359	Smooth Muscle Cells - Coronary Artery	Smooth Muscle Cells	Smooth_Muscle	Mesenchymal	FANTOM5	Heart	Mesoderm	CL:0002592	smooth muscle cell of the coronary artery
CNhs13535,CNhs13536	CL:0000451	migratory langerhans cells	migratory langerhans cells	Blood	Blood	FANTOM5	Blood	Mesoderm	NA	langerhans
CNhs13223,CNhs13205	CL:0000084	CD4+CD25-CD45RA+ naive conventional T cells	CD4+CD25-CD45RA+ naive conventional T cells	Blood	Blood	FANTOM5	Blood	Mesoderm	NA	naive thymus-derived CD4-positive, alpha-beta T cell
CNhs12496,CNhs11977	CL:0000071	Endothelial Cells - Artery	Endothelial Cells	Endothelial	Endothelial	FANTOM5	Heart	Mesoderm	CL:0000071	pulmonary artery endothelial cell
CNhs13229,CNhs13207	__na	CD14-CD16+ Monocytes	CD14-CD16+ Monocytes	Blood	Blood	FANTOM5	Blood	Mesoderm	NA	CD14-negative monocyte
CNhs10870,CNhs11965	CL:0000056	Myoblast	Myoblast	Skeletal_Muscle	Mesenchymal	FANTOM5	Muscle	Mesoderm	CL:0000056	skeletal muscle myoblast
CNhs11329,CNhs12894	CL:0002600	Smooth Muscle Cells - Tracheal	Smooth Muscle Cells	Smooth_Muscle	Mesenchymal	FANTOM5	Lung/Breathing	Mesoderm	CL:0002600	smooth muscle cell of trachea
CNhs10842,CNhs11338	CL:0002586	Retinal Pigment Epithelial Cells	Retinal Pigment Epithelial Cells	Epithelial	Epithelial	FANTOM5	Eye	Mesoderm	CL:0002586	retinal pigment epithelial cell
CNhs10864,CNhs11960	CL:0000127	Astrocyte - cerebral cortex	Astrocyte	Glial	Nervous	FANTOM5	Nervous	Ectoderm	NA	astrocyte of the cerebral cortex
CNhs11337,CNhs12095	CL:0002363	Keratocytes	Keratocytes	Fibroblast	Mesenchymal	FANTOM5	Eye	Ectoderm	NA	keratinocyte
CNhs10857,CNhs12196	CL:0000451	Dendritic Cells - plasmacytoid	Dendritic Cells	Blood	Blood	FANTOM5	Blood	Mesoderm	NA	dendritic cell
CNhs12492,CNhs11347	CL:0000134	Mesenchymal stem cells - umbilical	Mesenchymal stem cells	Stem	Mesenchymal	FANTOM5	Plac/Umb/Uter	Mesoderm	CL:0002568	mesenchymal stem cell of Wharton's jelly
CNhs13537,CNhs13480	CL:0000451	immature langerhans cells	immature langerhans cells	Blood	Blood	FANTOM5	Blood	Mesoderm	NA	langerhans
CNhs11350,CNhs12105	CL:0000134	Multipotent Cord Blood Unrestricted Somatic Stem Cells	Multipotent Cord Blood Unrestricted Somatic Stem Cells	Stem	Mesenchymal	FANTOM5	Plac/Umb/Uter	Mesoderm	NA	mesenchymal stem cell of Wharton's jelly
CNhs11083,CNhs12053	CL:0000188	Skeletal Muscle Cells	Skeletal Muscle Cells	Skeletal_Muscle	Mesenchymal	FANTOM5	Muscle	Mesoderm	CL:0000188	skeletal muscle cell
CNhs11331,CNhs12728	CL:0002518	Renal Cortical Epithelial Cells	Renal Cortical Epithelial Cells	Epithelial	Epithelial	FANTOM5	Kidney	Mesoderm	CL:0002584	renal cortical epithelial cell
CNhs11336,CNhs12123	CL:0000575	Corneal Epithelial Cells	Corneal Epithelial Cells	Epithelial	Epithelial	FANTOM5	Eye	Ectoderm	NA	corneal epithelial cell
CNhs11077,CNhs11382	CL:0002327	Mammary Epithelial Cell	Mammary Epithelial Cell	Epithelial	Epithelial	FANTOM5	Breast	Mesoderm	CL:0002327	mammary epithelial cell
CNhs12497,CNhs11377	CL:0000071	Endothelial Cells - Vein	Endothelial Cells	Endothelial	Endothelial	FANTOM5	Unknown	Mesoderm	CL:0000071	endothelial cell of umbilical vein
CNhs11328,CNhs12348	CL:0002598	Smooth Muscle Cells - Bronchial	Smooth Muscle Cells	Smooth_Muscle	Mesenchymal	FANTOM5	Lung/Breathing	Mesoderm	CL:0002598	bronchial smooth muscle cell
CNhs10854,CNhs11956	CL:0000084	CD8+ T Cells	CD8+ T Cells	Blood	Blood	FANTOM5	Blood	Mesoderm	NA	CD8-positive T cell
CNhs10861,CNhs11899	CL:0000235	Macrophage - monocyte derived	Macrophage	Blood	Blood	FANTOM5	Blood	Mesoderm	NA	macrophage
CNhs12548,CNhs12549	__na	Eosinophils	Eosinophils	Blood	Blood	FANTOM5	Blood	Mesoderm	NA	eosinophils
CNhs11052,CNhs11971	CL:0002334	Preadipocyte - breast	Preadipocyte	Adipocyte	Mesenchymal	FANTOM5	Adipose	Mesoderm	CL:0002334	breast preadipocyte
CNhs11353,CNhs11354	CL:0002620	Fibroblast - skin dystrophia myotonica	Fibroblast	Fibroblast	Mesenchymal	FANTOM5	Skin	Mesoderm	NA	foreskin fibroblast
CNhs11925,CNhs11376	CL:0000071	Endothelial Cells - Microvascular	Endothelial Cells	Endothelial	Endothelial	FANTOM5	Unknown	Mesoderm	CL:0000071	dermis microvascular lymphatic vessel endothelial cell
CNhs11330,CNhs12087	CL:0002518	Renal Proximal Tubular Epithelial Cell	Renal Proximal Tubular Epithelial Cell	Epithelial	Epithelial	FANTOM5	Kidney	Mesoderm	CL:0002306	epithelial cell of proximal tubule
CNhs10860,CNhs11958	__na	Peripheral Blood Mononuclear Cells	Peripheral Blood Mononuclear Cells	Blood	Blood	FANTOM5	Blood	Mesoderm	NA	hematopoietic multipotent progenitor cell
CNhs13202,CNhs13813	CL:0000084	CD4+CD25-CD45RA+ naive conventional T cells expanded	CD4+CD25-CD45RA+ naive conventional T cells expanded	Blood	Blood	FANTOM5	Blood	Mesoderm	NA	naive thymus-derived CD4-positive, alpha-beta T cell
CNhs11090,CNhs11990	CL:0000359	Smooth Muscle Cells - Subclavian Artery	Smooth Muscle Cells	Smooth_Muscle	Mesenchymal	FANTOM5	Heart	Mesoderm	NA	smooth muscle cell of the subclavian artery
CNhs10847,CNhs11951	CL:0000622	Sebocyte	Sebocyte	Epithelial	Epithelial	FANTOM5	Skin	Ectoderm	NA	sebocyte
CNhs12343,CNhs12352	CL:0000945	CD19+ B Cells	CD19+ B Cells	Blood	Blood	FANTOM5	Blood	Mesoderm	NA	B cell
CNhs12810,CNhs12811	CL:0000622	salivary acinar cells	salivary acinar cells	Epithelial	Epithelial	FANTOM5	Skin	Ectoderm	NA	salivary acinar cell
CNhs11351,CNhs11914	CL:0002620	Fibroblast - skin normal	Fibroblast	Fibroblast	Mesenchymal	FANTOM5	Skin	Mesoderm	CL:1001608	foreskin fibroblast
CNhs10845,CNhs12730	CL:0000134	Mesenchymal stem cells - hepatic	Mesenchymal stem cells	Stem	Mesenchymal	FANTOM5	Liver	Mesoderm	NA	mesenchymal stem cell of the liver
CNhs12366,CNhs12367	CL:0000134	mesenchymal precursor cell - bone marrow	mesenchymal precursor cell	Stem	Mesenchymal	FANTOM5	Bone	Mesoderm	NA	mesenchymal stem cell of the bone marrow
CNhs11061,CNhs11896	CL:0002621	Gingival epithelial cells	Gingival epithelial cells	Epithelial	Epithelial	FANTOM5	Skin	Endoderm	NA	gingival epithelial cell
CNhs11064,CNhs11381	CL:0000312	Keratinocyte - epidermal	Keratinocyte	Epithelial	Epithelial	FANTOM5	Skin	Ectoderm	CL:2000092	keratinocyte
CNhs12597,CNhs12569	CL:0000359	Smooth Muscle Cells - Umbilical Vein	Smooth Muscle Cells	Smooth_Muscle	Mesenchymal	FANTOM5	Plac/Umb/Uter	Mesoderm	NA	smooth muscle cell of the umbilical vein
CNhs10837,CNhs12495	CL:0000071	Endothelial Cells - Aortic	Endothelial Cells	Endothelial	Endothelial	FANTOM5	Heart	Mesoderm	CL:0002545	thoracic aorta endothelial cell
CNhs11322,CNhs12118	CL:0002554	Fibroblast - Lymphatic	Fibroblast	Fibroblast	Mesenchymal	FANTOM5	Unknown	Mesoderm	NA	fibroblast of lymphatic vessel
CNhs13474,CNhs13489	__na	CD14+ monocytes - treated with B-glucan	CD14+ monocytes	Blood	Blood	FANTOM5	Blood	Mesoderm	NA	CD14-positive monocyte
CNhs11320,CNhs12080	CL:0000499	Meningeal Cells	Meningeal Cells	Fibroblast	Mesenchymal	FANTOM5	Nervous	Ectoderm	NA	meningeal cell
CNhs13195,CNhs13206	CL:0000084	CD4+CD25+CD45RA- memory regulatory T cells	CD4+CD25+CD45RA- memory regulatory T cells	Blood	Blood	FANTOM5	Blood	Mesoderm	NA	regulatory T cell
CNhs13473,CNhs13488	__na	CD14+ monocytes - treated with Candida	CD14+ monocytes	Blood	Blood	FANTOM5	Blood	Mesoderm	NA	CD14-positive monocyte
CNhs10876,CNhs12064	__na	Anulus Pulposus Cell	Anulus Pulposus Cell	Fibroblast	Mesenchymal	FANTOM5	Bone	Mesoderm	NA	anulus pulposus cell
CNhs13224,CNhs13216	CL:0000576	CD14+CD16- Monocytes	CD14+CD16- Monocytes	Blood	Blood	FANTOM5	Blood	Mesoderm	NA	CD14-positive monocyte
CNhs13470,CNhs13533	__na	CD14+ monocytes - treated with lipopolysaccharide	CD14+ monocytes	Blood	Blood	FANTOM5	Blood	Mesoderm	NA	CD14-positive monocyte
CNhs11311,CNhs11980	CL:0000062	Osteoblast - differentiated	Osteoblast	Fibroblast	Mesenchymal	FANTOM5	Bone	Mesoderm	NA	osteoblast
CNhs11051,CNhs11969	CL:0000136	Adipocyte - breast	Adipocyte	Adipocyte	Mesenchymal	FANTOM5	Adipose	Mesoderm	CL:0000136	breast adipocyte
CNhs12538,CNhs13550	__na	Mallassez-derived cells	Mallassez-derived cells	Epithelial	Epithelial	FANTOM5	Skin	Mesoderm	NA	mallassez-derived cells
CNhs12501,CNhs11979	CL:0002559	Hair Follicle Dermal Papilla Cells	Hair Follicle Dermal Papilla Cells	Fibroblast	Mesenchymal	FANTOM5	Skin	Mesoderm	CL:0000346	hair follicle dermal papilla cell
CNhs13465,CNhs13475	__na	CD14+ monocytes - treated with BCG	CD14+ monocytes	Blood	Blood	FANTOM5	Blood	Mesoderm	NA	CD14-positive monocyte
CNhs11988,CNhs12046	CL:0000359	Smooth Muscle Cells - Internal Thoracic Artery	Smooth Muscle Cells	Smooth_Muscle	Mesenchymal	FANTOM5	Unknown	Mesoderm	NA	artery smooth muscle cell
CNhs10839,CNhs11091	CL:0000359	Smooth Muscle Cells - Umbilical artery	Smooth Muscle Cells	Smooth_Muscle	Mesenchymal	FANTOM5	Plac/Umb/Uter	Mesoderm	CL:0002594	smooth muscle cell of the umbilical artery
CNhs11054,CNhs12067	CL:0000136	Adipocyte - omental	Adipocyte	Adipocyte	Mesenchymal	FANTOM5	Adipose	Mesoderm	CL:0000136	omental adipocyte
CNhs12340,CNhs12349	CL:0000182	Hepatocyte	Hepatocyte	Hepatocyte	Hepatocyte	FANTOM5	Liver	Endoderm	NA	hepatocyte
CNhs13552,CNhs13553	CL:0000558	CD34 cells differentiated to erythrocyte lineage	CD34 cells differentiated to erythrocyte lineage	Blood	Blood	FANTOM5	Blood	Mesoderm	NA	CD34-positive cell
CNhs12566,CNhs12594	CL:0000097	Mast cell	Mast cell	Blood	Blood	FANTOM5	Blood	Mesoderm	NA	mast cell
CNhs12341,CNhs12350	CL:0000746	Cardiac Myocyte	Cardiac Myocyte	Cardiomyocyte	Mesenchymal	FANTOM5	Heart	Mesoderm	CL:0000746	regular cardiac myocyte
CNhs11992,CNhs12050	CL:0000499	Synoviocyte	Synoviocyte	Fibroblast	Mesenchymal	FANTOM5	Bone	Mesoderm	NA	synoviocyte
CNhs10863,CNhs11900	CL:0000359	Smooth Muscle Cells - Brain Vascular	Smooth Muscle Cells	Smooth_Muscle	Mesenchymal	FANTOM5	Brain	Mesoderm	NA	smooth muscle cell of the brain vasculature
CNhs11972,CNhs12014	CL:0002231	Prostate Epithelial Cells	Prostate Epithelial Cells	Epithelial	Epithelial	FANTOM5	Prostate	Endoderm	NA	prostate epithelial cell
CNhs12342,CNhs12568	CL:0002224	Lens Epithelial Cells	Lens Epithelial Cells	Epithelial	Epithelial	FANTOM5	Eye	Ectoderm	NA	lens epithelial cell
CNhs11373,CNhs12021	CL:0000138	Chondrocyte - re diff	Chondrocyte	Fibroblast	Mesenchymal	FANTOM5	Bone	Mesoderm	CL:0000138	articular chondrocyte of knee joint
CNhs11321,CNhs12081	CL:0000127	Astrocyte - cerebellum	Astrocyte	Glial	Nervous	FANTOM5	Nervous	Ectoderm	NA	astrocyte of the cerebellum
CNhs10867,CNhs11962	CL:0002556	Fibroblast - Periodontal Ligament	Fibroblast	Fibroblast	Mesenchymal	FANTOM5	Skin	Mesoderm	NA	fibroblast of peridontal ligament
CNhs13239,CNhs13237	__na	CD4+CD25-CD45RA- memory conventional T cells	CD4+CD25-CD45RA- memory conventional T cells	Blood	Blood	FANTOM5	Blood	Mesoderm	NA	memory thymus-derived CD4-positive, alpha-beta T cell
CNhs12363,CNhs12364	CL:0000134	mesenchymal precursor cell - adipose	mesenchymal precursor cell	Stem	Mesenchymal	FANTOM5	Adipose	Mesoderm	NA	mesenchymal stem cell of adipose
CNhs12589,CNhs12574	CL:0000098	nasal epithelial cells	nasal epithelial cells	Epithelial	Epithelial	FANTOM5	Lung/Breathing	Ectoderm	CL:0000098	nasal cavity respiratory epithelium epithelial cell of viscerocranial mucosa
CNhs10884,CNhs11975	CL:0002368	Small Airway Epithelial Cells	Small Airway Epithelial Cells	Epithelial	Epithelial	FANTOM5	Lung/Breathing	Endoderm	CL:0002368	airway epithelial cell
CNhs10862,CNhs11959	CL:0000775	Neutrophils	Neutrophils	Blood	Blood	FANTOM5	Blood	Mesoderm	NA	neutrophil
CNhs11079,CNhs11386	CL:0002577	Placental Epithelial Cells	Placental Epithelial Cells	Epithelial	Epithelial	FANTOM5	Plac/Umb/Uter	Ectoderm	CL:0002577	placental epithelial cell
CNhs11317,CNhs12079	CL:0000669	Pericytes	Pericytes	Fibroblast	Mesenchymal	FANTOM5	Unknown	Mesoderm	CL:0000669	brain pericyte
CNhs10859,CNhs11957	CL:0000623	Natural Killer Cells	Natural Killer Cells	Blood	Blood	FANTOM5	Blood	Mesoderm	NA	natural killer cell
CNhs12502,CNhs12503	CL:0000134	amniotic membrane cells	amniotic membrane cells	Epithelial	Epithelial	FANTOM5	Plac/Umb/Uter	Mesoderm	NA	placental epithelial cell
CNhs11920,CNhs11976	CL:1000487	Smooth Muscle Cells - Prostate	Smooth Muscle Cells	Smooth_Muscle	Mesenchymal	FANTOM5	Prostate	Mesoderm	CL:1000487	prostate smooth muscle cell
CNhs13541,CNhs13208	CL:0000576	CD14+CD16+ Monocytes	CD14+CD16+ Monocytes	Blood	Blood	FANTOM5	Blood	Mesoderm	NA	CD14-positive monocyte
CNhs10868,CNhs11963	CL:0002504	Smooth Muscle Cells - Colonic	Smooth Muscle Cells	Smooth_Muscle	Mesenchymal	FANTOM5	Digestive	Mesoderm	NA	colonic smooth muscle cell
CNhs13816,CNhs13817	CL:0000098	Olfactory epithelial cells	Olfactory epithelial cells	Epithelial	Epithelial	FANTOM5	Lung/Breathing	Ectoderm	NA	olfactory epithelial cell
CNhs10852,CNhs11954	CL:0000576	CD14+ Monocytes	CD14+ Monocytes	Blood	Blood	FANTOM5	Blood	Mesoderm	NA	CD14-positive monocyte
CNhs11087,CNhs12044	CL:0000359	Smooth Muscle Cells - Carotid	Smooth Muscle Cells	Smooth_Muscle	Mesenchymal	FANTOM5	Lung/Breathing	Mesoderm	NA	carotid smooth muscle cell
CNhs10883,CNhs11973	CL:0000499	Prostate Stromal Cells	Prostate Stromal Cells	Fibroblast	Mesenchymal	FANTOM5	Prostate	Mesoderm	NA	prostate stromal cell
CNhs11065,CNhs11902	CL:0002334	Preadipocyte - omental	Preadipocyte	Adipocyte	Mesenchymal	FANTOM5	Adipose	Mesoderm	CL:0002334	omental preadipocyte
CNhs10866,CNhs11961	CL:0002552	Fibroblast - Gingival	Fibroblast	Fibroblast	Mesenchymal	FANTOM5	Skin	Mesoderm	NA	fibroblast of gingiva
CNhs13469,CNhs13532	__na	CD14+ monocytes - treated with Group A streptococci	CD14+ monocytes	Blood	Blood	FANTOM5	Blood	Mesoderm	NA	CD14-positive monocyte
CNhs12639,CNhs12640	CL:0000388	tenocyte	tenocyte	Fibroblast	Mesenchymal	FANTOM5	Bone	Mesoderm	NA	tenocyte
CNhs10869,CNhs11964	CL:0000188	Skeletal Muscle Satellite Cells	Skeletal Muscle Satellite Cells	Skeletal_Muscle	Mesenchymal	FANTOM5	Muscle	Mesoderm	NA	skeletal muscle satellite cell
CNhs11082,CNhs11982	CL:0002334	Preadipocyte - visceral	Preadipocyte	Adipocyte	Mesenchymal	FANTOM5	Adipose	Mesoderm	CL:0002334	visceral preadipocyte
CNhs11344,CNhs12100	CL:0000134	Mesenchymal Stem Cells - bone marrow	Mesenchymal Stem Cells	Stem	Mesenchymal	FANTOM5	Bone	Mesoderm	CL:0002540	mesenchymal stem cell of the bone marrow
CNhs10872,CNhs11967	CL:0000071	Endothelial Cells - Umbilical vein	Endothelial Cells	Endothelial	Endothelial	FANTOM5	Plac/Umb/Uter	Mesoderm	CL:0002618	endothelial cell of umbilical vein
CNhs11092,CNhs11993	CL:0002368	Tracheal Epithelial Cells	Tracheal Epithelial Cells	Epithelial	Epithelial	FANTOM5	Lung/Breathing	Endoderm	CL:0000307	tracheal epithelial cell
CNhs11333,CNhs12121	CL:0002518	Renal Mesangial Cells	Renal Mesangial Cells	Fibroblast	Mesenchymal	FANTOM5	Kidney	Mesoderm	CL:0000650	mesangial cell
CNhs10844,CNhs11345	CL:0000134	Mesenchymal stem cells - adipose	Mesenchymal stem cells	Stem	Mesenchymal	FANTOM5	Adipose	Mesoderm	CL:0002570	mesenchymal stem cell of adipose
CNhs12177,CNhs12179	__na	CD19+ B Cells (pluriselect)	CD19+ B Cells (pluriselect)	Blood	Blood	FANTOM5	Blood	Mesoderm	NA	B cell
CNhs10855,CNhs11062	CL:0000451	Dendritic Cells - monocyte immature derived	Dendritic Cells	Blood	Blood	FANTOM5	Blood	Mesoderm	NA	dendritic cell
CNhs12176,CNhs12178	__na	CD8+ T Cells (pluriselect)	CD8+ T Cells (pluriselect)	Blood	Blood	FANTOM5	Blood	Mesoderm	NA	CD8-positive T cell
CNhs11349,CNhs12104	CL:0000134	Mesenchymal Stem Cells - amniotic membrane	Mesenchymal Stem Cells	Stem	Mesenchymal	FANTOM5	Plac/Umb/Uter	Mesoderm	NA	mesenchymal stem cell of amniotic membrane
CNhs12339,CNhs12347	CL:0002559	Hair Follicle Outer Root Sheath Cells	Hair Follicle Outer Root Sheath Cells	Fibroblast	Mesenchymal	FANTOM5	Skin	Mesoderm	NA	hair follicle outer root sheath cell
CNhs11926,CNhs11978	CL:0000071	Endothelial Cells - Thoracic	Endothelial Cells	Endothelial	Endothelial	FANTOM5	Unknown	Mesoderm	CL:0000071	thoracic aorta endothelial cell
CNhs12338,CNhs12726	CL:0000540	Neurons	Neurons	Neurons	Nervous	FANTOM5	Nervous	Ectoderm	NA	neuron
CNhs12075,CNhs12092	CL:1000398	Hepatic Sinusoidal Endothelial Cells	Hepatic Sinusoidal Endothelial Cells	Endothelial	Endothelial	FANTOM5	Liver	Mesoderm	NA	hepatic sinusoidal endothelial cell
CNhs13468,CNhs13484	CL:0000576	CD14+ monocytes - mock treated	CD14+ monocytes	Blood	Blood	FANTOM5	Blood	Mesoderm	NA	CD14-positive monocyte
CNhs11341,CNhs12125	CL:0002536	Amniotic Epithelial Cells	Amniotic Epithelial Cells	Epithelial	Epithelial	FANTOM5	Plac/Umb/Uter	Mesoderm	CL:0002577	placental epithelial cell
CNhs11303,CNhs11383	CL:0000148	Melanocyte - light	Melanocyte	Melanocyte	Melanocyte	FANTOM5	Skin	Ectoderm	CL:1000458	melanocyte of skin
CNhs12558,CNhs12559	__na	mature adipocyte	mature adipocyte	Adipocyte	Mesenchymal	FANTOM5	Adipose	Mesoderm	NA	subcutaneos adipocyte
CNhs13467,CNhs13483	__na	CD14+ monocytes - treated with Trehalose dimycolate (TDM)	CD14+ monocytes	Blood	Blood	FANTOM5	Blood	Mesoderm	NA	CD14-positive monocyte
CNhs12054,CNhs12058	CL:0002368	Bronchial Epithelial Cell	Bronchial Epithelial Cell	Epithelial	Epithelial	FANTOM5	Lung/Breathing	Endoderm	CL:0002328	bronchial epithelial cell
CNhs11086,CNhs12043	CL:0000359	Smooth Muscle Cells - Brachiocephalic	Smooth Muscle Cells	Smooth_Muscle	Mesenchymal	FANTOM5	Heart	Mesoderm	NA	brachiocephalic smooth muscle cell
CNhs12368,CNhs12369	CL:0000134	mesenchymal precursor cell - cardiac	mesenchymal precursor cell	Stem	Mesenchymal	FANTOM5	Heart	Mesoderm	NA	mesenchymal stem cell of the heart
CNhs12498,CNhs11378	CL:0002548	Fibroblast - Cardiac	Fibroblast	Fibroblast	Mesenchymal	FANTOM5	Heart	Mesoderm	CL:2000067	cardiac fibroblast
CNhs13471,CNhs13485	__na	CD14+ monocytes - treated with Salmonella	CD14+ monocytes	Blood	Blood	FANTOM5	Blood	Mesoderm	NA	CD14-positive monocyte
CNhs11325,CNhs12084	CL:0002368	Alveolar Epithelial Cells	Alveolar Epithelial Cells	Epithelial	Epithelial	FANTOM5	Lung/Breathing	Endoderm	CL:0010003	epithelial cell of alveolus of lung
CNhs10838,CNhs11085	CL:0000359	Smooth Muscle Cells - Aortic	Smooth Muscle Cells	Smooth_Muscle	Mesenchymal	FANTOM5	Heart	Mesoderm	NA	aortic smooth muscle cell
CNhs13472,CNhs13487	__na	CD14+ monocytes - treated with Cryptococcus	CD14+ monocytes	Blood	Blood	FANTOM5	Blood	Mesoderm	NA	CD14-positive monocyte
CNhs11340,CNhs12124	CL:0002367	Trabecular Meshwork Cells	Trabecular Meshwork Cells	Trabecular_Meshwork	Mesenchymal	FANTOM5	Eye	Mesoderm	NA	trabecular meshwork cell
CNhs11385,CNhs12036	CL:0000062	Osteoblast	Osteoblast	Fibroblast	Mesenchymal	FANTOM5	Bone	Mesoderm	CL:0000062	osteoblast
CNhs12504,CNhs12506	CL:0000134	chorionic membrane cells	chorionic membrane cells	Epithelial	Epithelial	FANTOM5	Plac/Umb/Uter	Mesoderm	NA	placental epithelial cell
CNhs13466,CNhs13476	__na	CD14+ monocytes - treated with IFN + N-hexane	CD14+ monocytes	Blood	Blood	FANTOM5	Blood	Mesoderm	NA	CD14-positive monocyte
CNhs12494,CNhs11371	CL:0000136	Adipocyte - subcutaneous	Adipocyte	Adipocyte	Mesenchymal	FANTOM5	Adipose	Mesoderm	CL:0000136	subcutaneos adipocyte
CNhs10858,CNhs11897	CL:0000576	CD14+ monocyte derived endothelial progenitor cells	CD14+ monocyte derived endothelial progenitor cells	Blood	Blood	FANTOM5	Blood	Mesoderm	NA	CD14-positive monocyte
CNhs11074,CNhs11911	CL:0002620	Fibroblast - skin spinal muscular atrophy	Fibroblast	Fibroblast	Mesenchymal	FANTOM5	Skin	Mesoderm	NA	foreskin fibroblast
CNhs10871,CNhs11966	CL:0000067	Ciliary Epithelial Cells	Ciliary Epithelial Cells	Epithelial	Epithelial	FANTOM5	Eye	Ectoderm	NA	non-pigmented ciliary epithelial cell
CNhs10853,CNhs11955	CL:0000084	CD4+ T Cells	CD4+ T Cells	Blood	Blood	FANTOM5	Blood	Mesoderm	NA	naive thymus-derived CD4-positive, alpha-beta T cell
CNhs10850,CNhs12197	CL:0000077	Mesothelial Cells	Mesothelial Cells	Epithelial	Epithelial	FANTOM5	Unknown	Mesoderm	NA	mesothelial cell
CNhs11923,CNhs11372	CL:0000138	Chondrocyte - de diff	Chondrocyte	Fibroblast	Mesenchymal	FANTOM5	Bone	Mesoderm	CL:0000138	articular chondrocyte of knee joint
CNhs10874,CNhs12011	CL:1000306	Fibroblast - Aortic Adventitial	Fibroblast	Fibroblast	Mesenchymal	FANTOM5	Heart	Mesoderm	CL:0002547	fibroblast of the aortic adventitia
CNhs11675,CNhs11671	__na	Whole blood (ribopure)	Whole blood (ribopure)	Blood	Blood	FANTOM5	Blood	Mesoderm	NA	whole blood
CNhs13204,CNhs13811	CL:0000084	CD4+CD25+CD45RA- memory regulatory T cells expanded	CD4+CD25+CD45RA- memory regulatory T cells expanded	Blood	Blood	FANTOM5	Blood	Mesoderm	NA	regulatory T cell
CNhs13238,CNhs13235	__na	CD4+CD25+CD45RA+ naive regulatory T cells	CD4+CD25+CD45RA+ naive regulatory T cells	Blood	Blood	FANTOM5	Blood	Mesoderm	NA	regulatory T cell
CNhs11319,CNhs12344	CL:0002549	Fibroblast - Choroid Plexus	Fibroblast	Fibroblast	Mesenchymal	FANTOM5	Lung/Breathing	Mesoderm	NA	choroid plexus epithelial cell
CNhs11981,CNhs12038	CL:0002334	Preadipocyte - subcutaneous	Preadipocyte	Adipocyte	Mesenchymal	FANTOM5	Adipose	Mesoderm	CL:0002334	subcutaneous preadipocyte
CNhs12546,CNhs12563	__na	Basophils	Basophils	Blood	Blood	FANTOM5	Blood	Mesoderm	NA	basophils
CNhs13227,CNhs12205	__na	CD34+ Progenitors	CD34+ Progenitors	Blood	Blood	FANTOM5	Blood	Mesoderm	NA	CD34-positive cell
CNhs12074,CNhs12086	CL:0002518	Renal Glomerular Endothelial Cells	Renal Glomerular Endothelial Cells	Endothelial	Endothelial	FANTOM5	Kidney	Mesoderm	CL:0002188	glomerular endothelial cell
CNhs11332,CNhs12088	CL:0002518	Renal Epithelial Cells	Renal Epithelial Cells	Epithelial	Epithelial	FANTOM5	Kidney	Mesoderm	CL:0002518	renal cortical epithelial cell
CNhs10865,CNhs11901	CL:0002138	Endothelial Cells - Lymphatic	Endothelial Cells	Endothelial	Endothelial	FANTOM5	Unknown	Mesoderm	CL:0002138	dermis lymphatic vessel endothelial cell
CNhs10881,CNhs12019	__na	Nucleus Pulposus Cell	Nucleus Pulposus Cell	Fibroblast	Mesenchymal	FANTOM5	Bone	Mesoderm	NA	nucleus pulposus cell
CNhs12499,CNhs11379	CL:0002620	Fibroblast - Dermal	Fibroblast	Fibroblast	Mesenchymal	FANTOM5	Skin	Mesoderm	CL:1001608	fibroblast of dermis
