## Supplementary tables for "A limited set of transcriptional programs define major cell types": Table_S6.tsv

fileId	ontology_id	Description	sampleId	age	sex	Cell	Cell Type	Body_location	DescriptionShort	Acronym
ENCFF001ECT	CL:0002553	fibroblast of lung	ENCSR000EPR	45	male	fibroblast_of_lung	Fibroblast	Lung/Breathing	LungF	HPF
ENCFF001ECS	CL:0002553	fibroblast of lung	ENCSR000EPR	45	male	fibroblast_of_lung	Fibroblast	Lung/Breathing	LungF	HPF
ENCFF001ECH	CL:0000312	keratinocyte	ENCSR000EPQ	unknown	female	keratinocyte	Epithelial	Skin	Keratinocyte	NHEK
ENCFF001ECJ	CL:0000312	keratinocyte	ENCSR000EPQ	unknown	female	keratinocyte	Epithelial	Skin	Keratinocyte	NHEK
ENCFF001EFD	CL:0002306	epithelial cell of proximal tubule	ENCSR000EPW	unknown	unknown	epithelial_cell_of_proximal_tubule	Epithelial	Kidney	ProximalTubuleEpC	HRPTEpiC
ENCFF001EFE	CL:0002306	epithelial cell of proximal tubule	ENCSR000EPW	unknown	unknown	epithelial_cell_of_proximal_tubule	Epithelial	Kidney	ProximalTubuleEpC	HRPTEpiC
ENCFF001DIX	CL:2000016	lung microvascular endothelial cell	ENCSR000EOE	unknown	female	lung_microvascular_endothelial_cell	Endothelial	Lung/Breathing	lung_microvascular_endothelial_cell	HPMEC
ENCFF001DIW	CL:2000016	lung microvascular endothelial cell	ENCSR000EOE	unknown	female	lung_microvascular_endothelial_cell	Endothelial	Lung/Breathing	lung_microvascular_endothelial_cell	HPMEC
ENCFF001DHG	CL:2000041	dermis microvascular lymphatic vessel endothelial cell	ENCSR000EOA	unknown	female	dermis_microvascular_lymphatic_vessel_endothelial_cell	Endothelial	Skin	dermis_microvascular_lymphatic_vessel_endothelial_cell	HDLMVEC
ENCFF001DHH	CL:2000041	dermis microvascular lymphatic vessel endothelial cell	ENCSR000EOA	unknown	female	dermis_microvascular_lymphatic_vessel_endothelial_cell	Endothelial	Skin	dermis_microvascular_lymphatic_vessel_endothelial_cell	HDLMVEC
ENCFF001DBN	CL:0000706	choroid plexus epithelial cell	ENCSR000ENL	unknown	unknown	choroid_plexus_epithelial_cell	Epithelial	Brain	ChoroidPlexusEpC	HCPEpiC
ENCFF001DBM	CL:0000706	choroid plexus epithelial cell	ENCSR000ENL	unknown	unknown	choroid_plexus_epithelial_cell	Epithelial	Brain	ChoroidPlexusEpC	HCPEpiC
ENCFF001DEF	CL:0002552	fibroblast of gingiva	ENCSR000ENS	unknown	unknown	fibroblast_of_gingiva	Fibroblast	Skin	GingivaF	HGF
ENCFF001DED	CL:0002552	fibroblast of gingiva	ENCSR000ENS	unknown	unknown	fibroblast_of_gingiva	Fibroblast	Skin	GingivaF	HGF
ENCFF001DHS	CL:2000041	dermis microvascular lymphatic vessel endothelial cell	ENCSR000EOB	unknown	male	dermis_microvascular_lymphatic_vessel_endothelial_cell	Endothelial	Skin	dermis_microvascular_lymphatic_vessel_endothelial_cell	HDLMVEC
ENCFF001DHR	CL:2000041	dermis microvascular lymphatic vessel endothelial cell	ENCSR000EOB	unknown	male	dermis_microvascular_lymphatic_vessel_endothelial_cell	Endothelial	Skin	dermis_microvascular_lymphatic_vessel_endothelial_cell	HDLMVEC
ENCFF001DFR	CL:0002555	fibroblast of mammary gland	ENCSR000ENW	unknown	female	fibroblast_of_mammary_gland	Fibroblast	Breast	MammaryF	HMF
ENCFF001DFS	CL:0002555	fibroblast of mammary gland	ENCSR000ENW	unknown	female	fibroblast_of_mammary_gland	Fibroblast	Breast	MammaryF	HMF
ENCFF001CSE	CL:0002620	skin fibroblast	ENCSR000EMP	31	female	skin_fibroblast	Fibroblast	Skin	skin_fibroblast	NHDF
ENCFF001CSG	CL:0002620	skin fibroblast	ENCSR000EMP	31	female	skin_fibroblast	Fibroblast	Skin	skin_fibroblast	NHDF
ENCFF001CMD	CL:0002553	fibroblast of lung	ENCSR000ELY	12	male	fibroblast_of_lung	Fibroblast	Lung/Breathing	LungF	HPF
ENCFF001CME	CL:0002553	fibroblast of lung	ENCSR000ELY	12	male	fibroblast_of_lung	Fibroblast	Lung/Breathing	LungF	HPF
ENCFF001DLJ	CL:0002518	kidney epithelial cell	ENCSR000EOL	unknown	unknown	kidney_epithelial_cell	Epithelial	Kidney	KidneyEpC	HREpC
ENCFF001DLL	CL:0002518	kidney epithelial cell	ENCSR000EOL	unknown	unknown	kidney_epithelial_cell	Epithelial	Kidney	KidneyEpC	HREpC
ENCFF001DNA	CL:0000515	skeletal muscle myoblast	ENCSR000EOO	unknown	unknown	skeletal_muscle_myoblast	Skeletal_Muscle	Muscle	Myoblast	HSkMM
ENCFF001DMZ	CL:0000515	skeletal muscle myoblast	ENCSR000EOO	unknown	unknown	skeletal_muscle_myoblast	Skeletal_Muscle	Muscle	Myoblast	HSkMM
ENCFF001EIE	CL:0000545	T-helper 1 cell	ENCSR000EQC	unknown	unknown	T-helper_1_cell	Blood	Blood	Thelper1	Th1
ENCFF001EIF	CL:0000545	T-helper 1 cell	ENCSR000EQC	unknown	unknown	T-helper_1_cell	Blood	Blood	Thelper1	Th1
ENCFF001CXS	CL:0002604	astrocyte of the hippocampus	ENCSR000ENA	unknown	unknown	astrocyte_of_the_hippocampus	Neurons	Brain	AstrocyteHippocampus	NHA-h
ENCFF001CXR	CL:0002604	astrocyte of the hippocampus	ENCSR000ENA	unknown	unknown	astrocyte_of_the_hippocampus	Neurons	Brain	AstrocyteHippocampus	NHA-h
ENCFF001CYL	CL:2000044	brain microvascular endothelial cell	ENCSR000ENE	unknown	unknown	brain_microvascular_endothelial_cell	Endothelial	Brain	brain_microvascular_endothelial_cell	HBMEC
ENCFF001CYM	CL:2000044	brain microvascular endothelial cell	ENCSR000ENE	unknown	unknown	brain_microvascular_endothelial_cell	Endothelial	Brain	brain_microvascular_endothelial_cell	HBMEC
ENCFF001DJN	CL:1001568	pulmonary artery endothelial cell	ENCSR000EOG	unknown	female	pulmonary_artery_endothelial_cell	Endothelial	Lung/Breathing	pulmonary_artery_endothelial_cell	HPAEC
ENCFF001EFY	CL:0000188	skeletal muscle cell	ENCSR000EQA	unknown	unknown	skeletal_muscle_cell	Skeletal_Muscle	Muscle	SkeletalMuscle	SkMC
ENCFF001EFX	CL:0000188	skeletal muscle cell	ENCSR000EQA	unknown	unknown	skeletal_muscle_cell	Skeletal_Muscle	Muscle	SkeletalMuscle	SkMC
ENCFF001DLB	CL:0002584	renal cortical epithelial cell	ENCSR000EOK	unknown	unknown	renal_cortical_epithelial_cell	Epithelial	Kidney	RenalCortexEpC	HRCEpC
ENCFF001DLA	CL:0002584	renal cortical epithelial cell	ENCSR000EOK	unknown	unknown	renal_cortical_epithelial_cell	Epithelial	Kidney	RenalCortexEpC	HRCEpC
ENCFF001CZZ	CL:0002548	cardiac fibroblast	ENCSR000ENH	unknown	unknown	cardiac_fibroblast	Fibroblast	Heart	CardiacF	HCF
ENCFF001CZY	CL:0002548	cardiac fibroblast	ENCSR000ENH	unknown	unknown	cardiac_fibroblast	Fibroblast	Heart	CardiacF	HCF
ENCFF001EJO	CL:0000546	T-helper 2 cell	ENCSR000EQH	26	female	T-helper_2_cell	Blood	Blood	Thelper2	Th2
ENCFF001DAT	CL:0000746	cardiac muscle cell	ENCSR000ENJ	unknown	unknown	cardiac_muscle_cell	Smooth_Muscle	Heart	Cardiomyocyte	HCM
ENCFF001DAS	CL:0000746	cardiac muscle cell	ENCSR000ENJ	unknown	unknown	cardiac_muscle_cell	Smooth_Muscle	Heart	Cardiomyocyte	HCM
ENCFF001DMD	CL:0002586	retinal pigment epithelial cell	ENCSR000EON	unknown	unknown	retinal_pigment_epithelial_cell	Epithelial	Eye	RetinalPigmentedEpC	HRPEpiC
ENCFF001DME	CL:0002586	retinal pigment epithelial cell	ENCSR000EON	unknown	unknown	retinal_pigment_epithelial_cell	Epithelial	Eye	RetinalPigmentedEpC	HRPEpiC
ENCFF001DIB	CL:2000010	dermis blood vessel endothelial cell	ENCSR000EOC	unknown	male	dermis_blood_vessel_endothelial_cell	Endothelial	Skin	dermis_blood_vessel_endothelial_cell	HDBEC
ENCFF001DIC	CL:2000010	dermis blood vessel endothelial cell	ENCSR000EOC	unknown	male	dermis_blood_vessel_endothelial_cell	Endothelial	Skin	dermis_blood_vessel_endothelial_cell	HDBEC
ENCFF001EDW	CL:0002231	epithelial cell of prostate	ENCSR000EPU	unknown	unknown	epithelial_cell_of_prostate	Epithelial	Prostate	ProstateEpC	HPrEpiC
ENCFF001EDX	CL:0002231	epithelial cell of prostate	ENCSR000EPU	unknown	unknown	epithelial_cell_of_prostate	Epithelial	Prostate	ProstateEpC	HPrEpiC
ENCFF001CPH	CL:0000236	B cell	ENCSR000EMJ	43	female	B_cell	Blood	Blood	Bcell	B cell
ENCFF001CPG	CL:0000236	B cell	ENCSR000EMJ	43	female	B_cell	Blood	Blood	Bcell	B cell
ENCFF001EBZ	CL:1001608	foreskin fibroblast	ENCSR000EPP	unknown	male	foreskin_fibroblast	Fibroblast	Skin	foreskin_fibroblast	BJ
ENCFF001EBY	CL:1001608	foreskin fibroblast	ENCSR000EPP	unknown	male	foreskin_fibroblast	Fibroblast	Skin	foreskin_fibroblast	BJ
ENCFF001EFM	CL:0002328	bronchial epithelial cell	ENCSR000EPX	unknown	unknown	bronchial_epithelial_cell	Epithelial	Lung/Breathing	BronchialEpC	HBEpiC
ENCFF001EFL	CL:0002328	bronchial epithelial cell	ENCSR000EPX	unknown	unknown	bronchial_epithelial_cell	Epithelial	Lung/Breathing	BronchialEpC	HBEpiC
ENCFF001DBB	CL:0002550	fibroblast of the conjunctiva	ENCSR000ENK	unknown	unknown	fibroblast_of_the_conjuctiva	Fibroblast	Eye	ConjuctivaF	HConF
ENCFF001DBC	CL:0002550	fibroblast of the conjunctiva	ENCSR000ENK	unknown	unknown	fibroblast_of_the_conjuctiva	Fibroblast	Eye	ConjuctivaF	HConF
ENCFF001DNX	CL:0002618	endothelial cell of umbilical vein	ENCSR000EOQ	unknown	unknown	endothelial_cell_of_umbilical_vein	Endothelial	Plac/Umb/Uter	UmbilicalVeinEC	HUVEC
ENCFF001DNW	CL:0002618	endothelial cell of umbilical vein	ENCSR000EOQ	unknown	unknown	endothelial_cell_of_umbilical_vein	Endothelial	Plac/Umb/Uter	UmbilicalVeinEC	HUVEC
ENCFF001DAI	CL:0002548	cardiac fibroblast	ENCSR000ENI	unknown	female	cardiac_fibroblast	Fibroblast	Heart	CardiacF	HCF
ENCFF001DAH	CL:0002548	cardiac fibroblast	ENCSR000ENI	unknown	female	cardiac_fibroblast	Fibroblast	Heart	CardiacF	HCF
ENCFF001EJT	CL:0000546	T-helper 2 cell	ENCSR000EQI	33	male	T-helper_2_cell	Blood	Blood	Thelper2	Th2
ENCFF001DGZ	CL:2000010	dermis blood vessel endothelial cell	ENCSR000ENZ	unknown	male	dermis_blood_vessel_endothelial_cell	Endothelial	Skin	dermis_blood_vessel_endothelial_cell	HDBEC
ENCFF001DGY	CL:2000010	dermis blood vessel endothelial cell	ENCSR000ENZ	unknown	male	dermis_blood_vessel_endothelial_cell	Endothelial	Skin	dermis_blood_vessel_endothelial_cell	HDBEC
ENCFF001CXH	CL:0002536	amniotic epithelial cell	ENCSR000END	unknown	unknown	amniotic_epithelial_cell	Epithelial	Plac/Umb/Uter	AmnioticEpC	HPlEpC
ENCFF001CXG	CL:0002536	amniotic epithelial cell	ENCSR000END	unknown	unknown	amniotic_epithelial_cell	Epithelial	Plac/Umb/Uter	AmnioticEpC	HPlEpC
ENCFF001DJF	CL:0002304	non-pigmented ciliary epithelial cell	ENCSR000EOF	unknown	unknown	non-pigmented_ciliary_epithelial_cell	Epithelial	Eye	CiliaryEpC	HNPCEpiC
ENCFF001DJG	CL:0002304	non-pigmented ciliary epithelial cell	ENCSR000EOF	unknown	unknown	non-pigmented_ciliary_epithelial_cell	Epithelial	Eye	CiliaryEpC	HNPCEpiC
ENCFF001DKG	CL:2000017	fibroblast of peridontal ligament	ENCSR000EOI	unknown	male	fibroblast_of_peridontal_ligament	Fibroblast	Skin	fibroblast_of_peridontal_ligament	HPLF
ENCFF001DKF	CL:2000017	fibroblast of peridontal ligament	ENCSR000EOI	unknown	male	fibroblast_of_peridontal_ligament	Fibroblast	Skin	fibroblast_of_peridontal_ligament	HPLF
ENCFF001DZS	CL:0010001	stromal cell of bone marrow	ENCSR000EMH	unknown	male	stromal_cell_of_bone_marrow	Stem	Bone	stromal_cell_of_bone_marrow	hMSC-BM
ENCFF001DZT	CL:0010001	stromal cell of bone marrow	ENCSR000EMH	unknown	male	stromal_cell_of_bone_marrow	Stem	Bone	stromal_cell_of_bone_marrow	hMSC-BM
ENCFF001DCH	CL:0002252	epithelial cell of esophagus	ENCSR000ENN	unknown	unknown	epithelial_cell_of_esophagus	Epithelial	Digestive	EsophagusEpC	HEsEpiC
ENCFF001DCG	CL:0002252	epithelial cell of esophagus	ENCSR000ENN	unknown	unknown	epithelial_cell_of_esophagus	Epithelial	Digestive	EsophagusEpC	HEsEpiC
ENCFF001CZG	CL:0002590	smooth muscle cell of the brain vasculature	ENCSR000ENG	unknown	female	smooth_muscle_cell_of_the_brain_vasculature	Smooth_Muscle	Brain	BrainSMC	HBVSMC
ENCFF001CZH	CL:0002590	smooth muscle cell of the brain vasculature	ENCSR000ENG	unknown	female	smooth_muscle_cell_of_the_brain_vasculature	Smooth_Muscle	Brain	BrainSMC	HBVSMC
ENCFF001EJF	CL:0000546	T-helper 2 cell	ENCSR000EQG	unknown	unknown	T-helper_2_cell	Blood	Blood	Thelper2	Th2
ENCFF001EJG	CL:0000546	T-helper 2 cell	ENCSR000EQG	unknown	unknown	T-helper_2_cell	Blood	Blood	Thelper2	Th2
ENCFF001DDK	CL:1001608	foreskin fibroblast	ENCSR000ENQ	unknown	male	foreskin_fibroblast	Fibroblast	Skin	foreskin_fibroblast	BJ
ENCFF001DDJ	CL:1001608	foreskin fibroblast	ENCSR000ENQ	unknown	male	foreskin_fibroblast	Fibroblast	Skin	foreskin_fibroblast	BJ
ENCFF001CQZ	CL:0000895	naive thymus-derived CD4-positive, alpha-beta T cell	ENCSR000EMM	35	female	naive_thymus-derived_CD4-positive,_alpha-beta_T_cell	Blood	Blood	CD4plus	CD4
ENCFF001EJZ	CL:0000815	regulatory T cell	ENCSR000EQJ	35	female	regulatory_T-lymphocyte	Blood	Blood	Treg	Treg
ENCFF001EKF	CL:0000815	regulatory T cell	ENCSR000EQK	28	male	regulatory_T-lymphocyte	Blood	Blood	Treg	Treg
ENCFF001CQU	CL:0000895	naive thymus-derived CD4-positive, alpha-beta T cell	ENCSR000EML	26	male	naive_thymus-derived_CD4-positive,_alpha-beta_T_cell	Blood	Blood	CD4plus	CD4
ENCFF001EIN	CL:0000545	T-helper 1 cell	ENCSR000EQD	26	female	T-helper_1_cell	Blood	Blood	Thelper1	Th1
ENCFF001DOI	CL:0002558	fibroblast of villous mesenchyme	ENCSR000EOR	unknown	unknown	fibroblast_of_villous_mesenchyme	Fibroblast	Plac/Umb/Uter	VillousMesenchymeF	HVMF
ENCFF001DOH	CL:0002558	fibroblast of villous mesenchyme	ENCSR000EOR	unknown	unknown	fibroblast_of_villous_mesenchyme	Fibroblast	Plac/Umb/Uter	VillousMesenchymeF	HVMF
ENCFF001DJX	CL:0002557	fibroblast of pulmonary artery	ENCSR000EOH	unknown	unknown	fibroblast_of_pulmonary_artery	Fibroblast	Lung/Breathing	PulmonaryArteryF	HPAF
ENCFF001DJW	CL:0002557	fibroblast of pulmonary artery	ENCSR000EOH	unknown	unknown	fibroblast_of_pulmonary_artery	Fibroblast	Lung/Breathing	PulmonaryArteryF	HPAF
ENCFF001DIN	CL:2000016	lung microvascular endothelial cell	ENCSR000EOD	unknown	female	lung_microvascular_endothelial_cell	Endothelial	Lung/Breathing	lung_microvascular_endothelial_cell	HPMEC
ENCFF001DIM	CL:2000016	lung microvascular endothelial cell	ENCSR000EOD	unknown	female	lung_microvascular_endothelial_cell	Endothelial	Lung/Breathing	lung_microvascular_endothelial_cell	HPMEC
ENCFF001CNP	CL:0002547	fibroblast of the aortic adventitia	ENCSR000EMC	unknown	female	fibroblast_of_the_aortic_adventitia	Fibroblast	Heart	AorticAdventitiaF	HAoAF
ENCFF001CNQ	CL:0002547	fibroblast of the aortic adventitia	ENCSR000EMC	unknown	female	fibroblast_of_the_aortic_adventitia	Fibroblast	Heart	AorticAdventitiaF	HAoAF
ENCFF001CNG	CL:2000013	fibroblast of skin of abdomen	ENCSR000EMB	22	male	fibroblast_of_skin_of_abdomen	Fibroblast	Skin	fibroblast_of_skin_of_abdomen	NHDF-a
ENCFF001CNH	CL:2000013	fibroblast of skin of abdomen	ENCSR000EMB	22	male	fibroblast_of_skin_of_abdomen	Fibroblast	Skin	fibroblast_of_skin_of_abdomen	NHDF-a
ENCFF001DGD	CL:2000010	dermis blood vessel endothelial cell	ENCSR000ENX	unknown	female	dermis_blood_vessel_endothelial_cell	Endothelial	Skin	dermis_blood_vessel_endothelial_cell	HDBEC
ENCFF001DGE	CL:2000010	dermis blood vessel endothelial cell	ENCSR000ENX	unknown	female	dermis_blood_vessel_endothelial_cell	Endothelial	Skin	dermis_blood_vessel_endothelial_cell	HDBEC
ENCFF001EAQ	CL:0000127	astrocyte	ENCSR000EPM	unknown	unknown	astrocyte	Neurons	Brain	Astrocyte	NHA
ENCFF001EAP	CL:0000127	astrocyte	ENCSR000EPM	unknown	unknown	astrocyte	Neurons	Brain	Astrocyte	NHA
ENCFF001DGO	CL:2000010	dermis blood vessel endothelial cell	ENCSR000ENY	unknown	female	dermis_blood_vessel_endothelial_cell	Endothelial	Skin	dermis_blood_vessel_endothelial_cell	HDBEC
ENCFF001DGN	CL:2000010	dermis blood vessel endothelial cell	ENCSR000ENY	unknown	female	dermis_blood_vessel_endothelial_cell	Endothelial	Skin	dermis_blood_vessel_endothelial_cell	HDBEC
ENCFF001CYC	CL:0002606	astrocyte of the spinal cord	ENCSR000ENB	unknown	unknown	astrocyte_of_the_spinal_cord	Neurons	Brain	SpinalCordAstrocyte	NHA-s
ENCFF001CYB	CL:0002606	astrocyte of the spinal cord	ENCSR000ENB	unknown	unknown	astrocyte_of_the_spinal_cord	Neurons	Brain	SpinalCordAstrocyte	NHA-s
ENCFF001DFI	CL:0002327	mammary epithelial cell	ENCSR000ENV	unknown	female	mammary_epithelial_cell	Epithelial	Breast	MammaryEpC	HMEC
ENCFF001DFJ	CL:0002327	mammary epithelial cell	ENCSR000ENV	unknown	female	mammary_epithelial_cell	Epithelial	Breast	MammaryEpC	HMEC
ENCFF001EHV	CL:0000899	T-helper 17 cell	ENCSR000EQF	unknown	unknown	T-helper_17_cell	Blood	Blood	Thelper17	Th17
ENCFF001CWW	CL:0002603	astrocyte of the cerebellum	ENCSR000ENC	unknown	unknown	astrocyte_of_the_cerebellum	Neurons	Brain	AstrocyteCerebelllum	NHA-c
ENCFF001CWX	CL:0002603	astrocyte of the cerebellum	ENCSR000ENC	unknown	unknown	astrocyte_of_the_cerebellum	Neurons	Brain	AstrocyteCerebelllum	NHA-c
ENCFF001EIU	CL:0000545	T-helper 1 cell	ENCSR000EQE	33	male	T-helper_1_cell	Blood	Blood	Thelper1	Th1
ENCFF001EIV	CL:0000545	T-helper 1 cell	ENCSR000EQE	33	male	T-helper_1_cell	Blood	Blood	Thelper1	Th1
ENCFF001CMM	CL:2000012	fibroblast of pedal digit skin	ENCSR000ELZ	21	female	fibroblast_of_pedal_digit_skin	Fibroblast	Skin	fibroblast_of_pedal_digit_skin	NHDF-pd
ENCFF001CMN	CL:2000012	fibroblast of pedal digit skin	ENCSR000ELZ	21	female	fibroblast_of_pedal_digit_skin	Fibroblast	Skin	fibroblast_of_pedal_digit_skin	NHDF-pd
ENCFF001DLT	CL:0002188	glomerular endothelial cell	ENCSR000EOM	unknown	unknown	glomerular_endothelial_cell	Endothelial	Kidney	GlomerularEC	GEC
ENCFF001DLU	CL:0002188	glomerular endothelial cell	ENCSR000EOM	unknown	unknown	glomerular_endothelial_cell	Endothelial	Kidney	GlomerularEC	GEC
ENCFF001CLT	CL:2000014	fibroblast of upper leg skin	ENCSR000ELX	12	male	fibroblast_of_upper_leg_skin	Fibroblast	Skin	fibroblast_of_upper_leg_skin	NHDF-ul
ENCFF001CLU	CL:2000014	fibroblast of upper leg skin	ENCSR000ELX	12	male	fibroblast_of_upper_leg_skin	Fibroblast	Skin	fibroblast_of_upper_leg_skin	NHDF-ul
ENCFF001CMV	CL:0002552	fibroblast of gingiva	ENCSR000EMA	24	female	fibroblast_of_gingiva	Fibroblast	Skin	GingivaF	HGF
ENCFF001CMW	CL:0002552	fibroblast of gingiva	ENCSR000EMA	24	female	fibroblast_of_gingiva	Fibroblast	Skin	GingivaF	HGF
ENCFF001DEO	CL:0002565	iris pigment epithelial cell	ENCSR000ENT	unknown	unknown	iris_pigment_epithelial_cell	Epithelial	Eye	IrisPigmentEpC	HIPEpiC
ENCFF001DEN	CL:0002565	iris pigment epithelial cell	ENCSR000ENT	unknown	unknown	iris_pigment_epithelial_cell	Epithelial	Eye	IrisPigmentEpC	HIPEpiC
ENCFF001DKQ	CL:0002553	fibroblast of lung	ENCSR000EOJ	unknown	unknown	fibroblast_of_lung	Fibroblast	Lung/Breathing	LungF	HPF
ENCFF001DKP	CL:0002553	fibroblast of lung	ENCSR000EOJ	unknown	unknown	fibroblast_of_lung	Fibroblast	Lung/Breathing	LungF	HPF
ENCFF001CYU	CL:2000043	brain pericyte	ENCSR000ENF	unknown	unknown	brain_vascular_pericyte	Endothelial	Brain	brain_vascular_pericyte	HBVP
ENCFF001CRJ	CL:0002620	skin fibroblast	ENCSR000EMO	31	female	skin_fibroblast	Fibroblast	Skin	skin_fibroblast	NHDF
ENCFF001CRK	CL:0002620	skin fibroblast	ENCSR000EMO	31	female	skin_fibroblast	Fibroblast	Skin	skin_fibroblast	NHDF
ENCFF001EBQ	CL:0002551	fibroblast of dermis	ENCSR000EPO	unknown	female	fibroblast_of_dermis	Fibroblast	Skin	DermisF	NHDF
ENCFF001EBO	CL:0002551	fibroblast of dermis	ENCSR000EPO	unknown	female	fibroblast_of_dermis	Fibroblast	Skin	DermisF	NHDF
ENCFF001DYZ	CL:0001054	CD14-positive monocyte	ENCSR000EPK	unknown	female	CD14-positive_monocyte	Blood	Blood	MonocyteCD14	CD14
