## Supplementary tables for "A limited set of transcriptional programs define major cell types": Table_S8.tsv

ENSG00000101331.11	protein_coding	CCM2L	0.962461315898225	Endothelial	22898778
ENSG00000138722.5	protein_coding	MMRN1	0.95393615242847	Endothelial	27052467
ENSG00000102010.10	protein_coding	BMX	0.948470308439022	Endothelial	15207703
ENSG00000204301.5	protein_coding	NOTCH4	0.936315577730844	Endothelial	15684396
ENSG00000104967.6	protein_coding	NOVA2	0.919131659062087	Endothelial	26446569
ENSG00000172889.11	protein_coding	EGFL7	0.916236446614915	Endothelial	20808444
ENSG00000110799.9	protein_coding	VWF	0.914498776453683	Endothelial	10629090
ENSG00000164867.6	protein_coding	NOS3	0.914382595428868	Endothelial	28536619
ENSG00000249751.1	protein_coding	ECSCR	0.909064633329052	Endothelial	23393131
ENSG00000066056.9	protein_coding	TIE1	0.907610886815309	Endothelial	8570217
ENSG00000154133.10	protein_coding	ROBO4	0.902562803799328	Endothelial	21238923
ENSG00000037280.11	protein_coding	FLT4	0.902155354747654	Endothelial	8700872
ENSG00000167680.11	protein_coding	SEMA6B	0.900758241589029	Endothelial	23007403
ENSG00000146904.4	protein_coding	EPHA1	0.974067470151917	Epithelial	11519828
ENSG00000172818.5	protein_coding	OVOL1	0.972672484716868	Epithelial	24124593
ENSG00000125850.6	protein_coding	OVOL2	0.969469761613329	Epithelial	24124593
ENSG00000083307.6	protein_coding	GRHL2	0.959700356522666	Epithelial	20978075
ENSG00000136155.12	protein_coding	SCEL	0.959534576633685	Epithelial	11112355
ENSG00000140832.5	protein_coding	MARVELD3	0.956506227131436	Epithelial	20028514
ENSG00000099812.6	protein_coding	MISP	0.937203696215578	Epithelial	24475924
ENSG00000104413.11	protein_coding	ESRP1	0.933832141719763	Epithelial	19285943
ENSG00000149418.6	protein_coding	ST14	0.931700758055421	Epithelial	1971763
ENSG00000157992.8	protein_coding	KRTCAP3	0.915369838743317	Epithelial	20978075
ENSG00000158055.11	protein_coding	GRHL3	0.912301710333687	Epithelial	20978075
ENSG00000105699.12	protein_coding	LSR	0.90757321897382	Epithelial	21245199
ENSG00000175793.10	protein_coding	SFN	0.90099538933167	Epithelial	8515476
ENSG00000187140.4	protein_coding	FOXD3	0.983777976920346	Melanocyte	25061102
ENSG00000077498.8	protein_coding	TYR	0.981674343568409	Melanocyte	17635904
ENSG00000188467.6	protein_coding	SLC24A5	0.98134063654641	Melanocyte	16357253
ENSG00000100146.12	protein_coding	SOX10	0.979217389896398	Melanocyte	20444197
ENSG00000120215.5	protein_coding	MLANA	0.972237807868719	Melanocyte	10197235
ENSG00000134160.9	protein_coding	TRPM1	0.957607480621733	Melanocyte	22897572
ENSG00000106333.8	protein_coding	PCOLCE	0.975105865178399	Mesenchymal	21865599
ENSG00000134853.7	protein_coding	PDGFRA	0.963626529942538	Mesenchymal	26639755
ENSG00000142156.10	protein_coding	COL6A1	0.963476564402277	Mesenchymal	2197991
ENSG00000140285.5	protein_coding	FGF7	0.946669395301396	Mesenchymal	12697038
ENSG00000004776.7	protein_coding	HSPB6	0.943246987369299	Mesenchymal	19568960
ENSG00000174807.3	protein_coding	CD248	0.937657108793507	Mesenchymal	15862292
ENSG00000164692.13	protein_coding	COL1A2	0.924251124077996	Mesenchymal	2197991
ENSG00000142173.10	protein_coding	COL6A2	0.917958576375315	Mesenchymal	2197991
ENSG00000109610.5	protein_coding	SOD3	0.917937672457731	Mesenchymal	28314668
ENSG00000163359.11	protein_coding	COL6A3	0.910261542257475	Mesenchymal	2197991
ENSG00000168542.8	protein_coding	COL3A1	0.907798648244326	Mesenchymal	2197991
