## Supplementary tables for "A limited set of transcriptional programs define major cell types": Table_S9.tsv

labExpId	ab	cell	ontology_id	rnaseq_labExpId
ENCSR000AKA	H3K4me3	GM12878	EFO:0002784	ENCLB035ZZZ
ENCSR000AKC	H3K27ac	GM12878	EFO:0002784	ENCLB035ZZZ
ENCSR000AKD	H3K27me3	GM12878	EFO:0002784	ENCLB035ZZZ
ENCSR000AKE	H3K36me3	GM12878	EFO:0002784	ENCLB035ZZZ
ENCSR000AKF	H3K4me1	GM12878	EFO:0002784	ENCLB035ZZZ
ENCSR000AKG	H3K4me2	GM12878	EFO:0002784	ENCLB035ZZZ
ENCSR000AKH	H3K9ac	GM12878	EFO:0002784	ENCLB035ZZZ
ENCSR000AKK	H3K27me3	endothelial cell of umbilical vein	CL:0002618	ENCLB555AOY
ENCSR000AKL	H3K4me1	endothelial cell of umbilical vein	CL:0002618	ENCLB555AOY
ENCSR000AKM	H3K4me2	endothelial cell of umbilical vein	CL:0002618	ENCLB555AOY
ENCSR000AKN	H3K4me3	endothelial cell of umbilical vein	CL:0002618	ENCLB555AOY
ENCSR000AKP	H3K27ac	K562	EFO:0002067	ENCLB053ZZZ
ENCSR000AKQ	H3K27me3	K562	EFO:0002067	ENCLB053ZZZ
ENCSR000AKR	H3K36me3	K562	EFO:0002067	ENCLB053ZZZ
ENCSR000AKS	H3K4me1	K562	EFO:0002067	ENCLB053ZZZ
ENCSR000AKT	H3K4me2	K562	EFO:0002067	ENCLB053ZZZ
ENCSR000AKU	H3K4me3	K562	EFO:0002067	ENCLB053ZZZ
ENCSR000AKV	H3K9ac	K562	EFO:0002067	ENCLB053ZZZ
ENCSR000AKW	H3K9me1	K562	EFO:0002067	ENCLB053ZZZ
ENCSR000ALB	H3K27ac	endothelial cell of umbilical vein	CL:0002618	ENCLB555AOY
ENCSR000ALC	H3K36me3	endothelial cell of umbilical vein	CL:0002618	ENCLB555AOY
ENCSR000ALD	H3K9ac	endothelial cell of umbilical vein	CL:0002618	ENCLB555AOY
ENCSR000ALE	H3K9me1	endothelial cell of umbilical vein	CL:0002618	ENCLB555AOY
ENCSR000ALI	H3K4me1	keratinocyte	CL:0000312	ENCLB555AKK
ENCSR000ALK	H3K27ac	keratinocyte	CL:0000312	ENCLB555AKK
ENCSR000ALL	H3K27me3	keratinocyte	CL:0000312	ENCLB555AKK
ENCSR000ALM	H3K36me3	keratinocyte	CL:0000312	ENCLB555AKK
ENCSR000ALN	H3K4me2	keratinocyte	CL:0000312	ENCLB555AKK
ENCSR000ALO	H3K4me3	keratinocyte	CL:0000312	ENCLB555AKK
ENCSR000ALP	H3K9ac	keratinocyte	CL:0000312	ENCLB555AKK
ENCSR000ALQ	H3K9me1	keratinocyte	CL:0000312	ENCLB555AKK
ENCSR000ALW	H3K27ac	mammary epithelial cell	CL:0002327	ENCLB555AOT
ENCSR000ALX	H3K27me3	mammary epithelial cell	CL:0002327	ENCLB555AOT
ENCSR000ALY	H3K36me3	mammary epithelial cell	CL:0002327	ENCLB555AOT
ENCSR000ALZ	H3K9ac	mammary epithelial cell	CL:0002327	ENCLB555AOT
ENCSR000AMJ	H3K4me1	mammary epithelial cell	CL:0002327	ENCLB555AOT
ENCSR000AMK	H3K4me2	mammary epithelial cell	CL:0002327	ENCLB555AOT
ENCSR000AML	H3K4me3	mammary epithelial cell	CL:0002327	ENCLB555AOT
ENCSR000AMR	H3K27ac	fibroblast of lung	CL:0002553	ENCLB028ZZZ
ENCSR000AMS	H3K27me3	fibroblast of lung	CL:0002553	ENCLB028ZZZ
ENCSR000AMT	H3K36me3	fibroblast of lung	CL:0002553	ENCLB028ZZZ
ENCSR000AMU	H3K4me1	fibroblast of lung	CL:0002553	ENCLB028ZZZ
ENCSR000AMV	H3K4me2	fibroblast of lung	CL:0002553	ENCLB028ZZZ
ENCSR000AMW	H3K4me3	fibroblast of lung	CL:0002553	ENCLB028ZZZ
ENCSR000AMX	H3K9ac	fibroblast of lung	CL:0002553	ENCLB028ZZZ
ENCSR000ANF	H3K27ac	skeletal muscle myoblast	CL:0000515	ENCLB493TSJ
ENCSR000ANG	H3K27me3	skeletal muscle myoblast	CL:0000515	ENCLB493TSJ
ENCSR000ANH	H3K36me3	skeletal muscle myoblast	CL:0000515	ENCLB493TSJ
ENCSR000ANI	H3K4me1	skeletal muscle myoblast	CL:0000515	ENCLB493TSJ
ENCSR000ANJ	H3K4me2	skeletal muscle myoblast	CL:0000515	ENCLB493TSJ
ENCSR000ANK	H3K4me3	skeletal muscle myoblast	CL:0000515	ENCLB493TSJ
ENCSR000ANL	H3K9ac	skeletal muscle myoblast	CL:0000515	ENCLB493TSJ
ENCSR000ANQ	H3K79me2	skeletal muscle myoblast	CL:0000515	ENCLB493TSJ
ENCSR000ANR	H3K9me3	skeletal muscle myoblast	CL:0000515	ENCLB493TSJ
ENCSR000ANV	H3K27ac	myotube	CL:0002372	ENCLB255LXZ
ENCSR000ANW	H3K36me3	myotube	CL:0002372	ENCLB255LXZ
ENCSR000ANX	H3K4me1	myotube	CL:0002372	ENCLB255LXZ
ENCSR000ANY	H3K4me2	myotube	CL:0002372	ENCLB255LXZ
ENCSR000ANZ	H3K4me3	myotube	CL:0002372	ENCLB255LXZ
ENCSR000AON	H3K79me2	myotube	CL:0002372	ENCLB255LXZ
ENCSR000AOQ	H3K27ac	astrocyte	CL:0000127	ENCLB237FQL
ENCSR000AOR	H3K27me3	astrocyte	CL:0000127	ENCLB237FQL
ENCSR000AOS	H3K36me3	astrocyte	CL:0000127	ENCLB237FQL
ENCSR000AOT	H3K4me1	astrocyte	CL:0000127	ENCLB237FQL
ENCSR000AOU	H3K4me3	astrocyte	CL:0000127	ENCLB237FQL
ENCSR000AOW	H3K79me2	GM12878	EFO:0002784	ENCLB035ZZZ
ENCSR000AOX	H3K9me3	GM12878	EFO:0002784	ENCLB035ZZZ
ENCSR000AOY	H3K9ac	myotube	CL:0002372	ENCLB255LXZ
ENCSR000APD	H3K79me2	K562	EFO:0002067	ENCLB053ZZZ
ENCSR000APE	H3K9me3	K562	EFO:0002067	ENCLB053ZZZ
ENCSR000APH	H3K27ac	osteoblast	CL:0000062	ENCLB555ALS
ENCSR000API	H3K36me3	osteoblast	CL:0000062	ENCLB555ALS
ENCSR000APJ	H3K4me1	osteoblast	CL:0000062	ENCLB555ALS
ENCSR000APK	H3K4me2	osteoblast	CL:0000062	ENCLB555ALS
ENCSR000APL	H3K9me3	osteoblast	CL:0000062	ENCLB555ALS
ENCSR000APN	H3K27ac	fibroblast of dermis	CL:0002551	ENCLB555ALE
ENCSR000APO	H3K27me3	fibroblast of dermis	CL:0002551	ENCLB555ALE
ENCSR000APP	H3K36me3	fibroblast of dermis	CL:0002551	ENCLB555ALE
ENCSR000APQ	H3K4me2	fibroblast of dermis	CL:0002551	ENCLB555ALE
ENCSR000APR	H3K4me3	fibroblast of dermis	CL:0002551	ENCLB555ALE
ENCSR000APS	H3K9ac	fibroblast of dermis	CL:0002551	ENCLB555ALE
ENCSR000AQM	H3K9me3	myotube	CL:0002372	ENCLB255LXZ
ENCSR000AQQ	H3K79me2	astrocyte	CL:0000127	ENCLB237FQL
ENCSR000AQR	H3K9me3	astrocyte	CL:0000127	ENCLB237FQL
ENCSR000AQS	H3K27me3	osteoblast	CL:0000062	ENCLB555ALS
ENCSR000ARG	H3K9me3	mammary epithelial cell	CL:0002327	ENCLB555AOT
ENCSR000ARM	H3K79me2	keratinocyte	CL:0000312	ENCLB555AKK
ENCSR000ARN	H3K9me3	keratinocyte	CL:0000312	ENCLB555AKK
ENCSR000ARQ	H3K9me3	fibroblast of lung	CL:0002553	ENCLB028ZZZ
ENCSR000ARS	H3K4me2	astrocyte	CL:0000127	ENCLB237FQL
ENCSR000ART	H3K9ac	astrocyte	CL:0000127	ENCLB237FQL
ENCSR000ARV	H3K4me1	fibroblast of dermis	CL:0002551	ENCLB555ALE
ENCSR000ARW	H3K79me2	fibroblast of dermis	CL:0002551	ENCLB555ALE
ENCSR000ARX	H3K9me3	fibroblast of dermis	CL:0002551	ENCLB555ALE
ENCSR000ASB	H3K79me2	mammary epithelial cell	CL:0002327	ENCLB555AOT
ENCSR000ASD	H3K79me2	endothelial cell of umbilical vein	CL:0002618	ENCLB555AOY
ENCSR000ASF	H3K79me2	fibroblast of lung	CL:0002553	ENCLB028ZZZ
ENCSR000ASG	H3K79me2	osteoblast	CL:0000062	ENCLB555ALS
ENCSR000ATB	H3K9me3	endothelial cell of umbilical vein	CL:0002618	ENCLB555AOY
ENCSR000ATH	H3K4me3	osteoblast	CL:0000062	ENCLB555ALS
ENCSR000ATI	H3K27me3	myotube	CL:0002372	ENCLB255LXZ
