## Supplementary tables for "A limited set of transcriptional programs define major cell types": Table_S10.tsv

chr	exonStart	exonEnd	strand	eventId	eventCode	eventType	pvalue	FDR	cell
chr1	16047824	16047883	+	PWAS0002990	0,1-2^	single_cassette_exon	0.00163	0.00831	Included:Endothelial,Mesenchymal
chr1	39796875	39802325	+	PWAS0006896	0,1-2^3-4^5-6^7-8^9-10^	complex	4.03e-08	9.07e-06	Excluded:Epithelial
chr1	39802854	39803003	+	PWAS0006896	0,1-2^3-4^5-6^7-8^9-10^	complex	4.03e-08	9.07e-06	Excluded:Epithelial
chr1	39806174	39806389	+	PWAS0006896	0,1-2^3-4^5-6^7-8^9-10^	complex	4.03e-08	9.07e-06	Excluded:Epithelial
chr1	39806476	39806625	+	PWAS0006896	0,1-2^3-4^5-6^7-8^9-10^	complex	4.03e-08	9.07e-06	Excluded:Epithelial
chr1	39812649	39812882	+	PWAS0006896	0,1-2^3-4^5-6^7-8^9-10^	complex	4.03e-08	9.07e-06	Excluded:Epithelial
chr1	39930767	39930784	+	PWAS0006938	0,1-2^	single_cassette_exon	0.000704	0.00435	Included:Epithelial,Mesenchymal
chr1	82418671	82418709	+	PWAS0012754	0,1-2^	single_cassette_exon	5.78e-05	0.000688	Included:Mesenchymal
chr1	82452973	82453025	+	PWAS0012781	0,1-2^3-4^	complex	4.61e-05	0.00059	Excluded:Epithelial
chr1	82455341	82455393	+	PWAS0012781	0,1-2^3-4^	complex	4.61e-05	0.00059	Excluded:Epithelial
chr1	155110037	155110198	+	PWAS0018344	0,1-2^	single_cassette_exon	2.15e-07	1.3e-05	Included:Epithelial,Mesenchymal
chr1	155109304	155109427	+	PWAS0018346	0,1-2^3-4^	complex	2.85e-07	1.32e-05	Included:Epithelial,Mesenchymal
chr1	155110055	155110198	+	PWAS0018346	0,1-2^3-4^	complex	2.85e-07	1.32e-05	Included:Epithelial,Mesenchymal
chr1	155109304	155109427	+	PWAS0018347	0,1-2^3-4^	complex	1.52e-06	4.44e-05	Included:Epithelial,Mesenchymal
chr1	155110037	155110198	+	PWAS0018347	0,1-2^3-4^	complex	1.52e-06	4.44e-05	Included:Epithelial,Mesenchymal
chr1	155279544	155279756	+	PWAS0018462	0,1-2^	single_cassette_exon	0.000778	0.00465	Included:Endothelial,Epithelial
chr1	162562522	162562572	+	PWAS0021107	0,1-2^	single_cassette_exon	0.000104	0.001	Excluded:Melanocyte
chr1	207963598	207963690	+	PWAS0024886	0,1-2^	single_cassette_exon	7.61e-05	0.000798	Included:Mesenchymal
chr1	9816539	9816568	-	PWAS0031526	0,1-2^	single_cassette_exon	4.58e-08	9.07e-06	Included:Mesenchymal
chr1	9797556	9797612	-	PWAS0031530	0,1-2^	single_cassette_exon	2.99e-06	6.78e-05	Excluded:Epithelial
chr1	32136203	32136247	-	PWAS0034474	0,1-2^	single_cassette_exon	0.000587	0.00378	Included:Epithelial,Melanocyte
chr1	47154025	47154216	-	PWAS0038384	0,1-2^	single_cassette_exon	9.07e-05	0.00091	Included:Melanocyte
chr1	78211106	78211284	-	PWAS0040634	0,1-2^	single_cassette_exon	0.00146	0.0076	Included:Endothelial
chr1	86847925	86848041	-	PWAS0041085	0,1-2^	single_cassette_exon	0.000816	0.00481	Included:Epithelial
chr1	154192312	154192413	-	PWAS0047336	0,1-2^	single_cassette_exon	0.00147	0.00761	Included:Endothelial,Mesenchymal
chr1	160253320	160253429	-	PWAS0049739	0,1-2^	single_cassette_exon	0.000104	0.001	Included:Epithelial,Melanocyte
chr1	160231075	160231148	-	PWAS0049793	0,1-2^	single_cassette_exon	0.000907	0.00521	Included:Melanocyte
chr1	160231075	160231140	-	PWAS0049794	0,1-2^	single_cassette_exon	0.000153	0.00131	Included:Melanocyte
chr1	225692693	225692755	-	PWAS0054355	0,1-2^	single_cassette_exon	1.2e-07	1.29e-05	Included:Epithelial
chr10	7848937	7848973	+	PWAS0057313	0,1-2^	single_cassette_exon	3.7e-05	0.000498	Included:Epithelial,Melanocyte
chr10	86259631	86259715	+	PWAS0062867	0,1-2^3-4^	complex	0.000107	0.00102	Excluded:Epithelial
chr10	86267050	86267089	+	PWAS0062867	0,1-2^3-4^	complex	0.000107	0.00102	Excluded:Epithelial
chr10	105770574	105770666	+	PWAS0064149	0,1-2^	single_cassette_exon	5.03e-09	5.6e-06	Included:Epithelial
chr10	124187792	124187936	+	PWAS0065479	0,1-2^	single_cassette_exon	5e-04	0.00337	Excluded:Epithelial
chr10	27060004	27060018	-	PWAS0067684	0,1-2^	single_cassette_exon	2.36e-05	0.000337	Excluded:Epithelial
chr10	27044584	27044670	-	PWAS0067695	0,1-2^	single_cassette_exon	0.000519	0.00342	Included:Mesenchymal
chr10	27044584	27044670	-	PWAS0067696	0,1-2^	single_cassette_exon	0.00169	0.00844	Excluded:Epithelial
chr10	27052809	27052889	-	PWAS0067703	0,1-2^3-4^5-6^	complex	0.000416	0.00299	Excluded:Epithelial
chr10	27047991	27048167	-	PWAS0067703	0,1-2^3-4^5-6^	complex	0.000416	0.00299	Excluded:Epithelial
chr10	27044584	27044670	-	PWAS0067703	0,1-2^3-4^5-6^	complex	0.000416	0.00299	Excluded:Epithelial
chr10	27047991	27048164	-	PWAS0067704	0,1-2^3-4^	complex	0.00178	0.00876	Excluded:Epithelial
chr10	27044584	27044670	-	PWAS0067704	0,1-2^3-4^	complex	0.00178	0.00876	Excluded:Epithelial
chr10	29824918	29824998	-	PWAS0067870	0,1-2^3-4^5-6^	complex	2.82e-07	1.32e-05	Included:Mesenchymal
chr10	29821458	29822387	-	PWAS0067870	0,1-2^3-4^5-6^	complex	2.82e-07	1.32e-05	Included:Mesenchymal
chr10	29820931	29821101	-	PWAS0067870	0,1-2^3-4^5-6^	complex	2.82e-07	1.32e-05	Included:Mesenchymal
chr10	75599297	75599359	-	PWAS0070909	0,1-2^	single_cassette_exon	3.52e-05	0.000485	Excluded:Epithelial
chr10	95152674	95152712	-	PWAS0071643	0,1-2^	single_cassette_exon	0.000712	0.00436	Excluded:Epithelial
chr11	4105903	4105995	+	PWAS0077992	0,1-2^	single_cassette_exon	2.36e-07	1.3e-05	Included:Mesenchymal
chr11	9724943	9724995	+	PWAS0078991	0,1-2^3-4^	complex	0.000387	0.00287	Included:Epithelial
chr11	9735013	9735186	+	PWAS0078991	0,1-2^3-4^	complex	0.000387	0.00287	Included:Epithelial
chr11	35218293	35218421	+	PWAS0081347	0,1-2^3-4^5-6^7-8^9-10^11-12^13-14^	complex	0.000781	0.00465	Included:Epithelial
chr11	35219668	35219793	+	PWAS0081347	0,1-2^3-4^5-6^7-8^9-10^11-12^13-14^	complex	0.000781	0.00465	Included:Epithelial
chr11	35222629	35222742	+	PWAS0081347	0,1-2^3-4^5-6^7-8^9-10^11-12^13-14^	complex	0.000781	0.00465	Included:Epithelial
chr11	35223218	35223334	+	PWAS0081347	0,1-2^3-4^5-6^7-8^9-10^11-12^13-14^	complex	0.000781	0.00465	Included:Epithelial
chr11	35227659	35227790	+	PWAS0081347	0,1-2^3-4^5-6^7-8^9-10^11-12^13-14^	complex	0.000781	0.00465	Included:Epithelial
chr11	35229652	35229753	+	PWAS0081347	0,1-2^3-4^5-6^7-8^9-10^11-12^13-14^	complex	0.000781	0.00465	Included:Epithelial
chr11	35231512	35231601	+	PWAS0081347	0,1-2^3-4^5-6^7-8^9-10^11-12^13-14^	complex	0.000781	0.00465	Included:Epithelial
chr11	35218293	35218421	+	PWAS0081349	0,1-2^3-4^5-6^7-8^9-10^11-12^13-14^15-16^	complex	0.000855	0.00501	Included:Epithelial
chr11	35219668	35219793	+	PWAS0081349	0,1-2^3-4^5-6^7-8^9-10^11-12^13-14^15-16^	complex	0.000855	0.00501	Included:Epithelial
chr11	35222629	35222742	+	PWAS0081349	0,1-2^3-4^5-6^7-8^9-10^11-12^13-14^15-16^	complex	0.000855	0.00501	Included:Epithelial
chr11	35223218	35223334	+	PWAS0081349	0,1-2^3-4^5-6^7-8^9-10^11-12^13-14^15-16^	complex	0.000855	0.00501	Included:Epithelial
chr11	35226059	35226187	+	PWAS0081349	0,1-2^3-4^5-6^7-8^9-10^11-12^13-14^15-16^	complex	0.000855	0.00501	Included:Epithelial
chr11	35227659	35227790	+	PWAS0081349	0,1-2^3-4^5-6^7-8^9-10^11-12^13-14^15-16^	complex	0.000855	0.00501	Included:Epithelial
chr11	35229652	35229753	+	PWAS0081349	0,1-2^3-4^5-6^7-8^9-10^11-12^13-14^15-16^	complex	0.000855	0.00501	Included:Epithelial
chr11	35231512	35231601	+	PWAS0081349	0,1-2^3-4^5-6^7-8^9-10^11-12^13-14^15-16^	complex	0.000855	0.00501	Included:Epithelial
chr11	35218293	35218421	+	PWAS0081350	0,1-2^3-4^5-6^7-8^9-10^11-12^13-14^	complex	0.00141	0.00739	Included:Epithelial
chr11	35219668	35219793	+	PWAS0081350	0,1-2^3-4^5-6^7-8^9-10^11-12^13-14^	complex	0.00141	0.00739	Included:Epithelial
chr11	35222629	35222742	+	PWAS0081350	0,1-2^3-4^5-6^7-8^9-10^11-12^13-14^	complex	0.00141	0.00739	Included:Epithelial
chr11	35223215	35223334	+	PWAS0081350	0,1-2^3-4^5-6^7-8^9-10^11-12^13-14^	complex	0.00141	0.00739	Included:Epithelial
chr11	35226059	35226187	+	PWAS0081350	0,1-2^3-4^5-6^7-8^9-10^11-12^13-14^	complex	0.00141	0.00739	Included:Epithelial
chr11	35227659	35227790	+	PWAS0081350	0,1-2^3-4^5-6^7-8^9-10^11-12^13-14^	complex	0.00141	0.00739	Included:Epithelial
chr11	35229652	35229756	+	PWAS0081350	0,1-2^3-4^5-6^7-8^9-10^11-12^13-14^	complex	0.00141	0.00739	Included:Epithelial
chr11	35232793	35232996	+	PWAS0081377	0,1-2^	single_cassette_exon	0.000331	0.00251	Included:Epithelial
chr11	35229652	35229753	+	PWAS0081379	0,1-2^3-4^	complex	0.000635	0.00404	Included:Epithelial
chr11	35231512	35231601	+	PWAS0081379	0,1-2^3-4^	complex	0.000635	0.00404	Included:Epithelial
chr11	35229652	35229753	+	PWAS0081380	0,1-2^3-4^5-6^	complex	0.000528	0.00344	Included:Epithelial
chr11	35231512	35231601	+	PWAS0081380	0,1-2^3-4^5-6^	complex	0.000528	0.00344	Included:Epithelial
chr11	35232793	35232996	+	PWAS0081380	0,1-2^3-4^5-6^	complex	0.000528	0.00344	Included:Epithelial
chr11	35219668	35219793	+	PWAS0081381	0,1-2^	single_cassette_exon	0.00197	0.00953	Included:Epithelial
chr11	35218293	35218421	+	PWAS0081382	0,1-2^3-4^5-6^7-8^9-10^11-12^13-14^15-16^	complex	5.81e-05	0.000688	Included:Epithelial
chr11	35219668	35219793	+	PWAS0081382	0,1-2^3-4^5-6^7-8^9-10^11-12^13-14^15-16^	complex	5.81e-05	0.000688	Included:Epithelial
chr11	35222629	35222742	+	PWAS0081382	0,1-2^3-4^5-6^7-8^9-10^11-12^13-14^15-16^	complex	5.81e-05	0.000688	Included:Epithelial
chr11	35223218	35223334	+	PWAS0081382	0,1-2^3-4^5-6^7-8^9-10^11-12^13-14^15-16^	complex	5.81e-05	0.000688	Included:Epithelial
chr11	35227659	35227790	+	PWAS0081382	0,1-2^3-4^5-6^7-8^9-10^11-12^13-14^15-16^	complex	5.81e-05	0.000688	Included:Epithelial
chr11	35229652	35229753	+	PWAS0081382	0,1-2^3-4^5-6^7-8^9-10^11-12^13-14^15-16^	complex	5.81e-05	0.000688	Included:Epithelial
chr11	35231512	35231601	+	PWAS0081382	0,1-2^3-4^5-6^7-8^9-10^11-12^13-14^15-16^	complex	5.81e-05	0.000688	Included:Epithelial
chr11	35232793	35232996	+	PWAS0081382	0,1-2^3-4^5-6^7-8^9-10^11-12^13-14^15-16^	complex	5.81e-05	0.000688	Included:Epithelial
chr11	35218293	35218421	+	PWAS0081383	0,1-2^3-4^5-6^7-8^9-10^11-12^13-14^15-16^	complex	9.86e-05	0.000971	Included:Epithelial
chr11	35219668	35219793	+	PWAS0081383	0,1-2^3-4^5-6^7-8^9-10^11-12^13-14^15-16^	complex	9.86e-05	0.000971	Included:Epithelial
chr11	35222629	35222742	+	PWAS0081383	0,1-2^3-4^5-6^7-8^9-10^11-12^13-14^15-16^	complex	9.86e-05	0.000971	Included:Epithelial
chr11	35223218	35223334	+	PWAS0081383	0,1-2^3-4^5-6^7-8^9-10^11-12^13-14^15-16^	complex	9.86e-05	0.000971	Included:Epithelial
chr11	35226059	35226187	+	PWAS0081383	0,1-2^3-4^5-6^7-8^9-10^11-12^13-14^15-16^	complex	9.86e-05	0.000971	Included:Epithelial
chr11	35227659	35227790	+	PWAS0081383	0,1-2^3-4^5-6^7-8^9-10^11-12^13-14^15-16^	complex	9.86e-05	0.000971	Included:Epithelial
chr11	35229652	35229753	+	PWAS0081383	0,1-2^3-4^5-6^7-8^9-10^11-12^13-14^15-16^	complex	9.86e-05	0.000971	Included:Epithelial
chr11	35231512	35231601	+	PWAS0081383	0,1-2^3-4^5-6^7-8^9-10^11-12^13-14^15-16^	complex	9.86e-05	0.000971	Included:Epithelial
chr11	35219668	35219793	+	PWAS0081384	0,1-2^3-4^5-6^7-8^9-10^11-12^13-14^15-16^	complex	6.5e-05	0.000739	Included:Epithelial
chr11	35222629	35222742	+	PWAS0081384	0,1-2^3-4^5-6^7-8^9-10^11-12^13-14^15-16^	complex	6.5e-05	0.000739	Included:Epithelial
chr11	35223218	35223334	+	PWAS0081384	0,1-2^3-4^5-6^7-8^9-10^11-12^13-14^15-16^	complex	6.5e-05	0.000739	Included:Epithelial
chr11	35226059	35226187	+	PWAS0081384	0,1-2^3-4^5-6^7-8^9-10^11-12^13-14^15-16^	complex	6.5e-05	0.000739	Included:Epithelial
chr11	35227659	35227790	+	PWAS0081384	0,1-2^3-4^5-6^7-8^9-10^11-12^13-14^15-16^	complex	6.5e-05	0.000739	Included:Epithelial
chr11	35229652	35229753	+	PWAS0081384	0,1-2^3-4^5-6^7-8^9-10^11-12^13-14^15-16^	complex	6.5e-05	0.000739	Included:Epithelial
chr11	35231512	35231601	+	PWAS0081384	0,1-2^3-4^5-6^7-8^9-10^11-12^13-14^15-16^	complex	6.5e-05	0.000739	Included:Epithelial
chr11	35232793	35232996	+	PWAS0081384	0,1-2^3-4^5-6^7-8^9-10^11-12^13-14^15-16^	complex	6.5e-05	0.000739	Included:Epithelial
chr11	35218293	35218421	+	PWAS0081385	0,1-2^3-4^5-6^7-8^9-10^11-12^13-14^15-16^17-18^	complex	6.21e-05	0.00072	Included:Epithelial
chr11	35219668	35219793	+	PWAS0081385	0,1-2^3-4^5-6^7-8^9-10^11-12^13-14^15-16^17-18^	complex	6.21e-05	0.00072	Included:Epithelial
chr11	35222629	35222742	+	PWAS0081385	0,1-2^3-4^5-6^7-8^9-10^11-12^13-14^15-16^17-18^	complex	6.21e-05	0.00072	Included:Epithelial
chr11	35223218	35223334	+	PWAS0081385	0,1-2^3-4^5-6^7-8^9-10^11-12^13-14^15-16^17-18^	complex	6.21e-05	0.00072	Included:Epithelial
chr11	35226059	35226187	+	PWAS0081385	0,1-2^3-4^5-6^7-8^9-10^11-12^13-14^15-16^17-18^	complex	6.21e-05	0.00072	Included:Epithelial
chr11	35227659	35227790	+	PWAS0081385	0,1-2^3-4^5-6^7-8^9-10^11-12^13-14^15-16^17-18^	complex	6.21e-05	0.00072	Included:Epithelial
chr11	35229652	35229753	+	PWAS0081385	0,1-2^3-4^5-6^7-8^9-10^11-12^13-14^15-16^17-18^	complex	6.21e-05	0.00072	Included:Epithelial
chr11	35231512	35231601	+	PWAS0081385	0,1-2^3-4^5-6^7-8^9-10^11-12^13-14^15-16^17-18^	complex	6.21e-05	0.00072	Included:Epithelial
chr11	35232793	35232996	+	PWAS0081385	0,1-2^3-4^5-6^7-8^9-10^11-12^13-14^15-16^17-18^	complex	6.21e-05	0.00072	Included:Epithelial
chr11	35218293	35218421	+	PWAS0081386	0,1-2^3-4^5-6^7-8^9-10^11-12^13-14^15-16^	complex	5.15e-05	0.000637	Included:Epithelial
chr11	35219668	35219793	+	PWAS0081386	0,1-2^3-4^5-6^7-8^9-10^11-12^13-14^15-16^	complex	5.15e-05	0.000637	Included:Epithelial
chr11	35222629	35222742	+	PWAS0081386	0,1-2^3-4^5-6^7-8^9-10^11-12^13-14^15-16^	complex	5.15e-05	0.000637	Included:Epithelial
chr11	35223215	35223334	+	PWAS0081386	0,1-2^3-4^5-6^7-8^9-10^11-12^13-14^15-16^	complex	5.15e-05	0.000637	Included:Epithelial
chr11	35226059	35226187	+	PWAS0081386	0,1-2^3-4^5-6^7-8^9-10^11-12^13-14^15-16^	complex	5.15e-05	0.000637	Included:Epithelial
chr11	35227659	35227790	+	PWAS0081386	0,1-2^3-4^5-6^7-8^9-10^11-12^13-14^15-16^	complex	5.15e-05	0.000637	Included:Epithelial
chr11	35229652	35229756	+	PWAS0081386	0,1-2^3-4^5-6^7-8^9-10^11-12^13-14^15-16^	complex	5.15e-05	0.000637	Included:Epithelial
chr11	35232793	35232996	+	PWAS0081386	0,1-2^3-4^5-6^7-8^9-10^11-12^13-14^15-16^	complex	5.15e-05	0.000637	Included:Epithelial
chr11	57556509	57556627	+	PWAS0084616	0,1-2^	single_cassette_exon	0.000128	0.00118	Excluded:Epithelial
chr11	57556509	57556627	+	PWAS0084670	0,1-2^3-4^	complex	0.000114	0.00107	Excluded:Epithelial
chr11	57558966	57559145	+	PWAS0084670	0,1-2^3-4^	complex	0.000114	0.00107	Excluded:Epithelial
chr11	57556509	57556627	+	PWAS0084671	0,1-2^3-4^	complex	1.58e-05	0.000241	Excluded:Epithelial
chr11	57558857	57559145	+	PWAS0084671	0,1-2^3-4^	complex	1.58e-05	0.000241	Excluded:Epithelial
chr11	57558966	57559145	+	PWAS0084672	0,1-2^	single_cassette_exon	0.000135	0.00121	Excluded:Epithelial
chr11	57556509	57556627	+	PWAS0084674	0,1-2^3-4^	complex	8.6e-05	0.000878	Excluded:Epithelial
chr11	57558966	57559145	+	PWAS0084674	0,1-2^3-4^	complex	8.6e-05	0.000878	Excluded:Epithelial
chr11	57556509	57556627	+	PWAS0084675	0,1-2^3-4^	complex	0.000338	0.00254	Excluded:Epithelial
chr11	57558964	57559145	+	PWAS0084675	0,1-2^3-4^	complex	0.000338	0.00254	Excluded:Epithelial
chr11	57556509	57556627	+	PWAS0084676	0,1-2^3-4^	complex	2.05e-05	0.000296	Excluded:Epithelial
chr11	57558857	57559145	+	PWAS0084676	0,1-2^3-4^	complex	2.05e-05	0.000296	Excluded:Epithelial
chr11	118515365	118515409	+	PWAS0097399	0,1-2^	single_cassette_exon	2.24e-06	5.81e-05	Included:Mesenchymal
chr11	120280103	120280159	+	PWAS0098331	0,1-2^	single_cassette_exon	3.83e-05	0.000502	Excluded:Endothelial
chr11	129993507	129993674	+	PWAS0099984	0,1-2^	single_cassette_exon	2.5e-06	6.33e-05	Included:Epithelial,Melanocyte
chr11	33752970	33753014	-	PWAS0108622	0,1-2^	single_cassette_exon	0.000945	0.00531	Included:Endothelial
chr11	47194261	47194302	-	PWAS0109508	0,1-2^	single_cassette_exon	0.000439	0.00311	Included:Epithelial
chr11	71723447	71723488	-	PWAS0117629	0,1-2^	single_cassette_exon	9.04e-05	0.00091	Included:Mesenchymal
chr11	85428526	85428573	-	PWAS0120732	0,1-2^3-4^	complex	0.000982	0.00549	Excluded:Endothelial
chr11	85425456	85425550	-	PWAS0120732	0,1-2^3-4^	complex	0.000982	0.00549	Excluded:Endothelial
chr11	111956702	111957034	-	PWAS0122809	0,1-2^	single_cassette_exon	0.000132	0.00121	Included:Epithelial
chr12	16036017	16036055	+	PWAS0130039	0,1-2^3-4^	complex	0.000887	0.00514	Included:Endothelial,Epithelial
chr12	16036475	16036610	+	PWAS0130039	0,1-2^3-4^	complex	0.000887	0.00514	Included:Endothelial,Epithelial
chr12	27811749	27811781	+	PWAS0131048	0,1-2^	single_cassette_exon	5.7e-08	9.07e-06	Included:Endothelial
chr12	32891198	32891230	+	PWAS0131964	0,1-2^	single_cassette_exon	2.81e-06	6.64e-05	Included:Epithelial
chr12	32890799	32890876	+	PWAS0131966	0,1-2^3-4^	complex	0.000468	0.00325	Included:Epithelial
chr12	32891198	32891230	+	PWAS0131966	0,1-2^3-4^	complex	0.000468	0.00325	Included:Epithelial
chr12	32890799	32890876	+	PWAS0131967	1-2^,3-4^	mutually_exclusive	0.00051	0.0034	Included:Mesenchymal
chr12	32891198	32891230	+	PWAS0131967	1-2^,3-4^	mutually_exclusive	0.00051	0.0034	Included:Mesenchymal
chr12	48529074	48529166	+	PWAS0133116	0,1-2^	single_cassette_exon	0.000497	0.00337	Excluded:Mesenchymal
chr12	56554410	56554454	+	PWAS0138593	0,1-2^	single_cassette_exon	3.08e-05	0.000434	Included:Epithelial,Mesenchymal
chr12	95650326	95650398	+	PWAS0143804	0,1-2^	single_cassette_exon	0.00106	0.00586	Excluded:Melanocyte
chr12	124457788	124457850	+	PWAS0149095	1^,2^	alternative_donor	0.00167	0.00839	Excluded:Epithelial
chr12	124457788	124457899	+	PWAS0149095	1^,2^	alternative_donor	0.00167	0.00839	Excluded:Epithelial
chr12	124457766	124457850	+	PWAS0149096	1^,2^	alternative_donor	0.00167	0.00839	Excluded:Epithelial
chr12	124457766	124457899	+	PWAS0149096	1^,2^	alternative_donor	0.00167	0.00839	Excluded:Epithelial
chr12	56558087	56558152	-	PWAS0162317	0,1-2^	single_cassette_exon	2.08e-06	5.59e-05	Included:Melanocyte
chr12	56998857	56999111	-	PWAS0163313	0,1^2-	retained_intron	0.0011	0.00605	Included:Epithelial
chr12	56998369	56998583	-	PWAS0163313	0,1^2-	retained_intron	0.0011	0.00605	Included:Epithelial
chr12	56998369	56999111	-	PWAS0163313	0,1^2-	retained_intron	0.0011	0.00605	Included:Epithelial
chr12	110937262	110937351	-	PWAS0169693	0,1-2^	single_cassette_exon	7.4e-05	0.000798	Included:Melanocyte
chr12	110937340	110937351	-	PWAS0169694	0,1-2^	single_cassette_exon	1.78e-05	0.000268	Included:Melanocyte
chr12	121682376	121682418	-	PWAS0171607	0,1-2^	single_cassette_exon	4.67e-07	1.98e-05	Included:Mesenchymal
chr13	76412276	76412332	+	PWAS0176758	0,1-2^3-4^	complex	0.000228	0.00184	Excluded:Mesenchymal
chr13	76412483	76412524	+	PWAS0176758	0,1-2^3-4^	complex	0.000228	0.00184	Excluded:Mesenchymal
chr13	98009050	98009103	+	PWAS0177152	0,1-2^	single_cassette_exon	5.91e-05	0.000692	Included:Epithelial
chr13	98017390	98017425	+	PWAS0177162	0,1-2^3-4^	complex	1.02e-05	0.000177	Included:Epithelial
chr13	98018713	98018807	+	PWAS0177162	0,1-2^3-4^	complex	1.02e-05	0.000177	Included:Epithelial
chr14	60574304	60575045	+	PWAS0188807	0,1-2^	single_cassette_exon	0.00151	0.00771	Included:Endothelial,Epithelial
chr14	64682004	64682072	+	PWAS0189468	0,1-2^	single_cassette_exon	0.00112	0.0061	Included:Endothelial,Mesenchymal
chr14	104151323	104151373	+	PWAS0197249	0,1-2^	single_cassette_exon	0.000708	0.00436	Included:Epithelial,Mesenchymal
chr14	104153418	104153548	+	PWAS0197272	0,1-2^3-4^	complex	0.000117	0.0011	Included:Epithelial,Melanocyte
chr14	104158696	104158762	+	PWAS0197272	0,1-2^3-4^	complex	0.000117	0.0011	Included:Epithelial,Melanocyte
chr14	69345706	69345786	-	PWAS0208438	0,1-2^	single_cassette_exon	7.72e-08	1.07e-05	Excluded:Mesenchymal
chr14	69345706	69345786	-	PWAS0208441	1-2^,3-4^	mutually_exclusive	5.3e-07	2.1e-05	Included:Mesenchymal
chr14	69345175	69345240	-	PWAS0208441	1-2^,3-4^	mutually_exclusive	5.3e-07	2.1e-05	Included:Mesenchymal
chr14	73745989	73746132	-	PWAS0208911	0,1-2^	single_cassette_exon	0.000513	0.0034	Included:Epithelial
chr14	91069597	91069647	-	PWAS0210622	0,1-2^	single_cassette_exon	2.45e-07	1.3e-05	Included:Mesenchymal
chr14	100841620	100841740	-	PWAS0212228	0,1-2^	single_cassette_exon	2.9e-06	6.74e-05	Included:Endothelial
chr14	100841620	100841743	-	PWAS0212229	0,1-2^	single_cassette_exon	2.11e-06	5.59e-05	Included:Endothelial
chr14	100841620	100841740	-	PWAS0212407	0,1-2^3-4^	complex	0.00064	0.00405	Included:Endothelial,Melanocyte
chr14	100835424	100835595	-	PWAS0212407	0,1-2^3-4^	complex	0.00064	0.00405	Included:Endothelial,Melanocyte
chr14	100841620	100841687	-	PWAS0212409	0,1-2^3-4^	complex	0.000719	0.00437	Included:Endothelial,Melanocyte
chr14	100835424	100835595	-	PWAS0212409	0,1-2^3-4^	complex	0.000719	0.00437	Included:Endothelial,Melanocyte
chr15	57967166	57967266	+	PWAS0219506	1-2^,3-4^	mutually_exclusive	3.5e-06	7.65e-05	Included:Endothelial
chr15	58004182	58004386	+	PWAS0219506	1-2^,3-4^	mutually_exclusive	3.5e-06	7.65e-05	Included:Endothelial
chr15	63336226	63336351	+	PWAS0219996	0,1-2^	single_cassette_exon	7.58e-05	0.000798	Excluded:Mesenchymal
chr15	63353397	63353472	+	PWAS0220178	0,1-2^	single_cassette_exon	1.46e-07	1.3e-05	Excluded:Mesenchymal
chr15	63353912	63353987	+	PWAS0220192	0,1-2^	single_cassette_exon	5.12e-08	9.07e-06	Included:Mesenchymal
chr15	63353397	63353472	+	PWAS0220193	1-2^,3-4^	mutually_exclusive	2.24e-07	1.3e-05	Excluded:Mesenchymal
chr15	63353912	63353987	+	PWAS0220193	1-2^,3-4^	mutually_exclusive	2.24e-07	1.3e-05	Excluded:Mesenchymal
chr15	86201768	86201821	+	PWAS0226185	0,1-2^	single_cassette_exon	0.00119	0.00641	Excluded:Endothelial
chr15	30011981	30012220	-	PWAS0228679	0,1-2^	single_cassette_exon	0.000284	0.00221	Included:Endothelial
chr15	52630007	52630081	-	PWAS0232182	0,1-2^	single_cassette_exon	0.00048	0.00332	Included:Melanocyte
chr15	59960302	59960337	-	PWAS0233197	0,1-2^	single_cassette_exon	0.000167	0.0014	Included:Endothelial
chr15	72244118	72244237	-	PWAS0235586	0,1-2^	single_cassette_exon	0.00193	0.00938	Excluded:Epithelial
chr16	57675499	57675620	+	PWAS0256101	0,1-2^	single_cassette_exon	9.84e-06	0.000176	Included:Epithelial,Mesenchymal
chr16	57675503	57675620	+	PWAS0256112	0,1-2^	single_cassette_exon	0.000203	0.00168	Excluded:Epithelial
chr16	57675499	57675620	+	PWAS0256113	0,1-2^	single_cassette_exon	4.78e-06	9.86e-05	Excluded:Epithelial
chr16	85022369	85022479	-	PWAS0284307	0,1-2^	single_cassette_exon	7.52e-05	0.000798	Included:Endothelial,Mesenchymal
chr17	4795697	4795807	+	PWAS0286443	0,1-2^	single_cassette_exon	0.000134	0.00121	Excluded:Mesenchymal
chr17	16342641	16342728	+	PWAS0290411	0,1^2-	retained_intron	0.000399	0.00292	Included:Epithelial
chr17	16342895	16343017	+	PWAS0290411	0,1^2-	retained_intron	0.000399	0.00292	Included:Epithelial
chr17	16342641	16343017	+	PWAS0290411	0,1^2-	retained_intron	0.000399	0.00292	Included:Epithelial
chr17	16342895	16343017	+	PWAS0290427	0,1-2^	single_cassette_exon	0.00131	0.00703	Included:Epithelial
chr17	16342895	16343017	+	PWAS0290448	0,1^2-	retained_intron	0.000919	0.00521	Excluded:Melanocyte
chr17	16343499	16343567	+	PWAS0290448	0,1^2-	retained_intron	0.000919	0.00521	Excluded:Melanocyte
chr17	16342895	16343567	+	PWAS0290448	0,1^2-	retained_intron	0.000919	0.00521	Excluded:Melanocyte
chr17	16342641	16343017	+	PWAS0290465	0,1^2-	retained_intron	0.000919	0.00521	Excluded:Melanocyte
chr17	16343499	16343567	+	PWAS0290465	0,1^2-	retained_intron	0.000919	0.00521	Excluded:Melanocyte
chr17	16342641	16343567	+	PWAS0290465	0,1^2-	retained_intron	0.000919	0.00521	Excluded:Melanocyte
chr17	16342641	16342728	+	PWAS0290471	0,1^2-	retained_intron	0.000399	0.00292	Included:Epithelial
chr17	16342895	16343567	+	PWAS0290471	0,1^2-	retained_intron	0.000399	0.00292	Included:Epithelial
chr17	16342641	16343567	+	PWAS0290471	0,1^2-	retained_intron	0.000399	0.00292	Included:Epithelial
chr17	17083921	17083983	+	PWAS0290988	0,1-2^	single_cassette_exon	7.02e-05	0.000766	Excluded:Epithelial
chr17	30693684	30693776	+	PWAS0294967	0,1-2^	single_cassette_exon	0.000573	0.00371	Excluded:Melanocyte
chr17	42152337	42152455	+	PWAS0297893	0,1-2^	single_cassette_exon	1.42e-05	0.000229	Excluded:Mesenchymal
chr17	42152337	42152819	+	PWAS0297895	1-,2-	alternative_acceptor	6.99e-05	0.000766	Excluded:Mesenchymal
chr17	42152678	42152819	+	PWAS0297895	1-,2-	alternative_acceptor	6.99e-05	0.000766	Excluded:Mesenchymal
chr17	52984140	52984147	+	PWAS0302241	0,1-2^	single_cassette_exon	0.000512	0.0034	Included:Mesenchymal
chr17	65871672	65871860	+	PWAS0304604	0,1-2^	single_cassette_exon	0.000921	0.00521	Included:Endothelial,Mesenchymal
chr17	74555027	74555125	+	PWAS0306829	0,1-2^	single_cassette_exon	0.000912	0.00521	Excluded:Endothelial
chr17	80010132	80010335	+	PWAS0310368	0,1-2^	single_cassette_exon	0.000594	0.0038	Included:Epithelial,Melanocyte
chr17	1550200	1550283	-	PWAS0312613	0,1-2^	single_cassette_exon	3.71e-05	0.000498	Included:Epithelial,Melanocyte
chr17	17726832	17726921	-	PWAS0317355	0,1-2^	single_cassette_exon	0.000528	0.00344	Included:Melanocyte,Mesenchymal
chr17	27412622	27412666	-	PWAS0320189	0,1-2^	single_cassette_exon	0.00174	0.00861	Excluded:Epithelial
chr17	40052873	40052902	-	PWAS0323796	0,1-2^	single_cassette_exon	0.000292	0.00226	Included:Epithelial,Melanocyte
chr17	49053224	49053262	-	PWAS0328180	0,1-2^	single_cassette_exon	3.81e-05	0.000502	Excluded:Epithelial
chr17	74679929	74680009	-	PWAS0334180	0,1-2^	single_cassette_exon	0.000493	0.00337	Included:Endothelial,Melanocyte
chr17	79881229	79881292	-	PWAS0336477	0,1-2^	single_cassette_exon	0.000136	0.00121	Included:Mesenchymal
chr18	59947593	59947675	+	PWAS0343072	0,1-2^	single_cassette_exon	0.00103	0.00571	Included:Epithelial
chr18	59947007	59947089	+	PWAS0343073	1-2^,3-4^	mutually_exclusive	0.000675	0.00422	Excluded:Epithelial
chr18	59947593	59947675	+	PWAS0343073	1-2^,3-4^	mutually_exclusive	0.000675	0.00422	Excluded:Epithelial
chr19	10919245	10919256	+	PWAS0357749	0,1-2^	single_cassette_exon	0.000342	0.00255	Included:Epithelial,Melanocyte
chr19	40871625	40871837	+	PWAS0367871	0,1-2^	single_cassette_exon	0.00014	0.00122	Excluded:Endothelial
chr19	40871569	40871837	+	PWAS0367872	0,1-2^	single_cassette_exon	0.000281	0.0022	Excluded:Endothelial
chr19	41211230	41211352	-	PWAS0393198	0,1^2-	retained_intron	0.00133	0.00706	Included:Endothelial,Epithelial
chr19	41211001	41211086	-	PWAS0393198	0,1^2-	retained_intron	0.00133	0.00706	Included:Endothelial,Epithelial
chr19	41211001	41211352	-	PWAS0393198	0,1^2-	retained_intron	0.00133	0.00706	Included:Endothelial,Epithelial
chr2	33567905	33568030	+	PWAS0406151	0,1-2^	single_cassette_exon	8.95e-06	0.000166	Excluded:Endothelial
chr2	102487956	102488147	+	PWAS0413166	0,1-2^	single_cassette_exon	2.65e-06	6.55e-05	Excluded:Endothelial
chr2	173366500	173366629	+	PWAS0418851	0,1-2^	single_cassette_exon	4.88e-05	0.000617	Included:Epithelial,Mesenchymal
chr2	192265475	192265561	+	PWAS0421121	0,1-2^	single_cassette_exon	0.00179	0.00876	Included:Melanocyte
chr2	192267358	192267444	+	PWAS0421127	0,1-2^	single_cassette_exon	0.000455	0.00318	Excluded:Epithelial
chr2	228207461	228207535	+	PWAS0426422	0,1-2^	single_cassette_exon	0.000279	0.0022	Included:Melanocyte
chr2	234182367	234182423	+	PWAS0428247	0,1-2^3-4^	complex	1.42e-06	4.26e-05	Included:Melanocyte,Mesenchymal
chr2	234182637	234182687	+	PWAS0428247	0,1-2^3-4^	complex	1.42e-06	4.26e-05	Included:Melanocyte,Mesenchymal
chr2	160253585	160253611	-	PWAS0447211	0,1-2^	single_cassette_exon	4.26e-07	1.9e-05	Excluded:Epithelial
chr2	175742568	175742856	-	PWAS0448866	1-2^,3-4^	mutually_exclusive	5.22e-06	0.000106	Included:Epithelial,Mesenchymal
chr2	175711608	175711685	-	PWAS0448866	1-2^,3-4^	mutually_exclusive	5.22e-06	0.000106	Included:Epithelial,Mesenchymal
chr2	216257654	216257926	-	PWAS0452186	0,1-2^	single_cassette_exon	1.47e-05	0.000234	Included:Epithelial,Mesenchymal
chr20	43211226	43211372	+	PWAS0459862	0,1-2^	single_cassette_exon	1.66e-06	4.75e-05	Included:Endothelial
chr20	44045157	44045294	+	PWAS0460216	0,1-2^	single_cassette_exon	0.000672	0.00422	Included:Epithelial,Melanocyte
chr20	44045157	44045334	+	PWAS0460217	0,1-2^	single_cassette_exon	0.000875	0.0051	Included:Epithelial,Melanocyte
chr20	1436359	1436364	-	PWAS0463488	0,1-2^	single_cassette_exon	2.24e-07	1.3e-05	Included:Melanocyte,Mesenchymal
chr20	1436359	1436515	-	PWAS0463489	0,1-2^	single_cassette_exon	2.26e-07	1.3e-05	Included:Melanocyte,Mesenchymal
chr20	46288143	46288196	-	PWAS0468459	0,1-2^	single_cassette_exon	0.000294	0.00226	Excluded:Epithelial
chr22	20040883	20041074	+	PWAS0476752	0,1-2^	single_cassette_exon	0.000227	0.00184	Included:Endothelial
chr22	24133943	24134054	+	PWAS0478329	1^,2^	alternative_donor	5.8e-05	0.000688	Included:Epithelial
chr22	24133943	24134081	+	PWAS0478329	1^,2^	alternative_donor	5.8e-05	0.000688	Included:Epithelial
chr22	30079009	30079053	+	PWAS0479965	0,1-2^	single_cassette_exon	3.34e-06	7.44e-05	Included:Epithelial,Mesenchymal
chr22	19462993	19463125	-	PWAS0484934	0,1-2^	single_cassette_exon	6.3e-05	0.000723	Excluded:Epithelial
chr22	29725701	29725709	-	PWAS0487447	0,1-2^	single_cassette_exon	0.000442	0.00311	Excluded:Epithelial
chr22	29927067	29927099	-	PWAS0487506	0,1-2^	single_cassette_exon	9.51e-06	0.000173	Included:Mesenchymal
chr22	30688762	30688840	-	PWAS0487836	1-2^,3-4^	mutually_exclusive	7.73e-05	0.000798	Excluded:Melanocyte
chr22	30684695	30684765	-	PWAS0487836	1-2^,3-4^	mutually_exclusive	7.73e-05	0.000798	Excluded:Melanocyte
chr3	9785908	9786192	+	PWAS0493262	0,1-2^	single_cassette_exon	0.00169	0.00844	Excluded:Endothelial
chr3	43331232	43331281	+	PWAS0498479	0,1-2^3-4^	complex	1.99e-05	0.000292	Included:Mesenchymal
chr3	43341246	43341307	+	PWAS0498479	0,1-2^3-4^	complex	1.99e-05	0.000292	Included:Mesenchymal
chr3	58127585	58127656	+	PWAS0502084	0,1-2^	single_cassette_exon	0.00135	0.00712	Included:Endothelial,Epithelial
chr3	58127585	58127623	+	PWAS0502085	0,1-2^	single_cassette_exon	0.00113	0.00615	Included:Endothelial,Epithelial
chr3	111667779	111667922	+	PWAS0504146	0,1-2^3-4^	complex	1.24e-05	0.000206	Included:Epithelial,Melanocyte
chr3	111671419	111671559	+	PWAS0504146	0,1-2^3-4^	complex	1.24e-05	0.000206	Included:Epithelial,Melanocyte
chr3	152164493	152164546	+	PWAS0508513	0,1-2^	single_cassette_exon	3.53e-05	0.000485	Included:Epithelial
chr3	152174056	152174150	+	PWAS0508525	0,1-2^	single_cassette_exon	1.97e-06	5.47e-05	Included:Epithelial,Melanocyte
chr3	152174056	152174150	+	PWAS0508526	0,1-2^	single_cassette_exon	1.03e-07	1.27e-05	Excluded:Mesenchymal
chr3	152173331	152173366	+	PWAS0508527	0,1-2^	single_cassette_exon	1.59e-07	1.3e-05	Excluded:Mesenchymal
chr3	152173331	152173366	+	PWAS0508528	0,1-2^3-4^	complex	8.68e-07	2.88e-05	Excluded:Mesenchymal
chr3	152174056	152174150	+	PWAS0508528	0,1-2^3-4^	complex	8.68e-07	2.88e-05	Excluded:Mesenchymal
chr3	152173331	152173366	+	PWAS0508529	1-2^,3-4^	mutually_exclusive	8.95e-06	0.000166	Excluded:Epithelial
chr3	152174056	152174150	+	PWAS0508529	1-2^,3-4^	mutually_exclusive	8.95e-06	0.000166	Excluded:Epithelial
chr3	183898433	183898529	+	PWAS0511646	0,1-2^	single_cassette_exon	0.000439	0.00311	Included:Epithelial,Melanocyte
chr3	193343881	193343991	+	PWAS0514015	0,1-2^	single_cassette_exon	0.00183	0.00894	Excluded:Mesenchymal
chr3	197585705	197585776	+	PWAS0514952	0,1-2^	single_cassette_exon	0.00015	0.0013	Included:Melanocyte
chr3	33600617	33600667	-	PWAS0518691	0,1-2^	single_cassette_exon	5.68e-06	0.00011	Included:Mesenchymal
chr3	50358797	50359204	-	PWAS0523572	0,1-2^	single_cassette_exon	2.12e-07	1.3e-05	Excluded:Endothelial
chr3	65433697	65433732	-	PWAS0525740	0,1-2^	single_cassette_exon	9.98e-06	0.000176	Excluded:Epithelial
chr3	145795649	145795711	-	PWAS0531830	0,1-2^	single_cassette_exon	2.69e-08	9.07e-06	Excluded:Epithelial
chr3	156874796	156874872	-	PWAS0532814	0,1-2^	single_cassette_exon	0.00107	0.00587	Included:Endothelial,Melanocyte
chr3	171404475	171404588	-	PWAS0534372	0,1-2^	single_cassette_exon	0.000697	0.00434	Excluded:Epithelial
chr4	48396593	48396670	+	PWAS0542651	0,1-2^	single_cassette_exon	0.00149	0.00766	Excluded:Melanocyte
chr4	56755054	56755098	+	PWAS0543414	0,1-2^	single_cassette_exon	0.000408	0.00295	Included:Epithelial
chr4	76716489	76716509	+	PWAS0544189	0,1-2^	single_cassette_exon	0.0014	0.00736	Included:Epithelial
chr4	95496767	95497185	+	PWAS0545339	1-,2-	alternative_acceptor	9.16e-07	2.91e-05	Excluded:Endothelial
chr4	95497094	95497185	+	PWAS0545339	1-,2-	alternative_acceptor	9.16e-07	2.91e-05	Excluded:Endothelial
chr4	174218946	174219128	+	PWAS0548875	1-2^,3-4^	mutually_exclusive	0.000213	0.00174	Excluded:Epithelial
chr4	174219266	174219448	+	PWAS0548875	1-2^,3-4^	mutually_exclusive	0.000213	0.00174	Excluded:Epithelial
chr4	40844387	40844392	-	PWAS0552885	0,1-2^	single_cassette_exon	1.24e-05	0.000206	Included:Endothelial
chr4	83782784	83782861	-	PWAS0555288	0,1-2^	single_cassette_exon	4.73e-06	9.86e-05	Included:Melanocyte,Mesenchymal
chr4	83782784	83782861	-	PWAS0555289	0,1-2^	single_cassette_exon	4.8e-07	1.98e-05	Included:Mesenchymal
chr4	83783687	83783725	-	PWAS0555290	0,1-2^3-4^	complex	1.49e-05	0.000234	Included:Mesenchymal
chr4	83782784	83782861	-	PWAS0555290	0,1-2^3-4^	complex	1.49e-05	0.000234	Included:Mesenchymal
chr4	83783687	83783725	-	PWAS0555291	0,1-2^	single_cassette_exon	1.4e-05	0.000229	Included:Mesenchymal
chr4	83763338	83763634	-	PWAS0555335	0,1-2^	single_cassette_exon	0.00134	0.00708	Included:Melanocyte
chr4	83763293	83763634	-	PWAS0555336	0,1-2^	single_cassette_exon	7.75e-05	0.000798	Included:Epithelial,Melanocyte
chr4	83763293	83763634	-	PWAS0555337	0,1-2^3-4^	complex	0.00174	0.00861	Included:Epithelial,Melanocyte
chr4	83752090	83752128	-	PWAS0555337	0,1-2^3-4^	complex	0.00174	0.00861	Included:Epithelial,Melanocyte
chr4	187513847	187513906	-	PWAS0563257	0,1-2^3-4^	complex	8.75e-07	2.88e-05	Included:Mesenchymal
chr4	187511522	187511557	-	PWAS0563257	0,1-2^3-4^	complex	8.75e-07	2.88e-05	Included:Mesenchymal
chr4	187511522	187511557	-	PWAS0563258	0,1-2^	single_cassette_exon	4.31e-06	9.22e-05	Included:Endothelial,Mesenchymal
chr5	34813679	34813765	+	PWAS0564773	0,1-2^	single_cassette_exon	5.3e-05	0.000649	Included:Epithelial,Melanocyte
chr5	65370852	65371058	+	PWAS0566392	0,1-2^	single_cassette_exon	1.16e-05	0.000199	Included:Epithelial
chr5	65370852	65370896	+	PWAS0566393	0,1-2^3-4^	complex	0.000317	0.00242	Included:Epithelial
chr5	65370930	65371058	+	PWAS0566393	0,1-2^3-4^	complex	0.000317	0.00242	Included:Epithelial
chr5	65364705	65364848	+	PWAS0566395	0,1-2^3-4^	complex	0.000156	0.00132	Included:Epithelial,Mesenchymal
chr5	65370852	65371058	+	PWAS0566395	0,1-2^3-4^	complex	0.000156	0.00132	Included:Epithelial,Mesenchymal
chr5	96062498	96062563	+	PWAS0569324	0,1-2^	single_cassette_exon	1.93e-08	9.07e-06	Included:Endothelial
chr5	96062458	96062563	+	PWAS0569325	0,1-2^	single_cassette_exon	1.27e-07	1.29e-05	Included:Endothelial
chr5	177558238	177558377	+	PWAS0578887	0,1-2^	single_cassette_exon	0.00149	0.00766	Included:Epithelial
chr5	131046271	131046354	-	PWAS0586079	0,1-2^	single_cassette_exon	7.27e-07	2.61e-05	Included:Epithelial
chr5	134688636	134688735	-	PWAS0587241	1-2^,3-4^	mutually_exclusive	5.65e-06	0.00011	Included:Endothelial,Mesenchymal
chr5	134686513	134686603	-	PWAS0587241	1-2^,3-4^	mutually_exclusive	5.65e-06	0.00011	Included:Endothelial,Mesenchymal
chr5	175786814	175786921	-	PWAS0591121	0,1-2^	single_cassette_exon	5.74e-06	0.00011	Excluded:Endothelial
chr6	30851041	30851103	+	PWAS0597455	0,1-2^3-4^5-6^7-8^	complex	1.57e-05	0.000241	Excluded:Epithelial
chr6	30851835	30851922	+	PWAS0597455	0,1-2^3-4^5-6^7-8^	complex	1.57e-05	0.000241	Excluded:Epithelial
chr6	30852315	30852487	+	PWAS0597455	0,1-2^3-4^5-6^7-8^	complex	1.57e-05	0.000241	Excluded:Epithelial
chr6	30853402	30853457	+	PWAS0597455	0,1-2^3-4^5-6^7-8^	complex	1.57e-05	0.000241	Excluded:Epithelial
chr6	35436724	35437062	+	PWAS0600491	0,1^2-	retained_intron	0.0013	0.00697	Included:Epithelial
chr6	35437158	35437306	+	PWAS0600491	0,1^2-	retained_intron	0.0013	0.00697	Included:Epithelial
chr6	35436724	35437306	+	PWAS0600491	0,1^2-	retained_intron	0.0013	0.00697	Included:Epithelial
chr6	41048550	41048636	+	PWAS0600797	0,1-2^	single_cassette_exon	5.53e-07	2.12e-05	Excluded:Epithelial
chr6	163986978	163987827	+	PWAS0606445	1-,2-	alternative_acceptor	0.000147	0.00128	Included:Endothelial
chr6	163987753	163987827	+	PWAS0606445	1-,2-	alternative_acceptor	0.000147	0.00128	Included:Endothelial
chr6	168314083	168314103	+	PWAS0606569	0,1-2^	single_cassette_exon	1.97e-05	0.000292	Included:Endothelial
chr6	17771345	17771449	-	PWAS0607963	0,1-2^	single_cassette_exon	0.000137	0.00121	Included:Epithelial
chr6	56468635	56474142	-	PWAS0613463	0,1-2^3-4^5-6^7-8^9-10^	complex	0.000257	0.00204	Excluded:Epithelial
chr6	56468362	56468511	-	PWAS0613463	0,1-2^3-4^5-6^7-8^9-10^	complex	0.000257	0.00204	Excluded:Epithelial
chr6	56468003	56468218	-	PWAS0613463	0,1-2^3-4^5-6^7-8^9-10^	complex	0.000257	0.00204	Excluded:Epithelial
chr6	56467680	56467829	-	PWAS0613463	0,1-2^3-4^5-6^7-8^9-10^	complex	0.000257	0.00204	Excluded:Epithelial
chr6	56466241	56466474	-	PWAS0613463	0,1-2^3-4^5-6^7-8^9-10^	complex	0.000257	0.00204	Excluded:Epithelial
chr6	56468635	56474142	-	PWAS0613464	0,1-2^3-4^5-6^7-8^9-10^11-12^	complex	0.000488	0.00335	Excluded:Epithelial
chr6	56468362	56468511	-	PWAS0613464	0,1-2^3-4^5-6^7-8^9-10^11-12^	complex	0.000488	0.00335	Excluded:Epithelial
chr6	56468003	56468218	-	PWAS0613464	0,1-2^3-4^5-6^7-8^9-10^11-12^	complex	0.000488	0.00335	Excluded:Epithelial
chr6	56467676	56467829	-	PWAS0613464	0,1-2^3-4^5-6^7-8^9-10^11-12^	complex	0.000488	0.00335	Excluded:Epithelial
chr6	56466803	56466804	-	PWAS0613464	0,1-2^3-4^5-6^7-8^9-10^11-12^	complex	0.000488	0.00335	Excluded:Epithelial
chr6	56466241	56466474	-	PWAS0613464	0,1-2^3-4^5-6^7-8^9-10^11-12^	complex	0.000488	0.00335	Excluded:Epithelial
chr6	91254271	91254351	-	PWAS0615080	0,1-2^	single_cassette_exon	0.00018	0.0015	Included:Epithelial
chr6	99382638	99382755	-	PWAS0615160	0,1-2^	single_cassette_exon	0.000402	0.00292	Included:Epithelial
chr6	112021307	112021471	-	PWAS0616230	1-2^,3-4^	mutually_exclusive	5.06e-05	0.000633	Included:Endothelial,Melanocyte
chr6	112020718	112020873	-	PWAS0616230	1-2^,3-4^	mutually_exclusive	5.06e-05	0.000633	Included:Endothelial,Melanocyte
chr6	131197814	131197915	-	PWAS0617564	0,1-2^3-4^	complex	2.65e-07	1.32e-05	Included:Endothelial
chr6	131191468	131191521	-	PWAS0617564	0,1-2^3-4^	complex	2.65e-07	1.32e-05	Included:Endothelial
chr6	131193511	131193678	-	PWAS0617565	0,1-2^3-4^	complex	6.96e-07	2.58e-05	Included:Endothelial
chr6	131191468	131191521	-	PWAS0617565	0,1-2^3-4^	complex	6.96e-07	2.58e-05	Included:Endothelial
chr6	138763120	138763251	-	PWAS0618852	0,1-2^	single_cassette_exon	4.02e-05	0.00052	Included:Melanocyte
chr7	91671360	91671500	+	PWAS0628878	0,1-2^	single_cassette_exon	1.09e-06	3.36e-05	Excluded:Epithelial
chr7	116774178	116774246	+	PWAS0632830	0,1-2^	single_cassette_exon	0.000155	0.00131	Included:Endothelial,Mesenchymal
chr7	50772837	50773020	-	PWAS0642169	0,1-2^	single_cassette_exon	9.38e-05	0.000932	Included:Endothelial,Mesenchymal
chr7	50778572	50778687	-	PWAS0642172	1-2^,3-4^	mutually_exclusive	2.75e-06	6.64e-05	Included:Endothelial,Mesenchymal
chr7	50772837	50773020	-	PWAS0642172	1-2^,3-4^	mutually_exclusive	2.75e-06	6.64e-05	Included:Endothelial,Mesenchymal
chr7	50799969	50800065	-	PWAS0642173	1-2^,3-4^	mutually_exclusive	6.83e-05	0.000766	Included:Endothelial,Mesenchymal
chr7	50772837	50773020	-	PWAS0642173	1-2^,3-4^	mutually_exclusive	6.83e-05	0.000766	Included:Endothelial,Mesenchymal
chr7	73151551	73151690	-	PWAS0643383	0,1-2^	single_cassette_exon	0.000732	0.00443	Excluded:Mesenchymal
chr7	94229009	94229035	-	PWAS0644819	0,1-2^	single_cassette_exon	1.89e-07	1.3e-05	Excluded:Endothelial
chr7	158545472	158545534	-	PWAS0651394	0,1-2^	single_cassette_exon	8.81e-07	2.88e-05	Included:Epithelial
chr8	17797551	17797667	+	PWAS0652371	0,1-2^	single_cassette_exon	0.000752	0.00452	Included:Endothelial
chr8	22423339	22423385	+	PWAS0653382	1-2^,3-4^	mutually_exclusive	0.000801	0.00474	Included:Melanocyte
chr8	22423858	22423997	+	PWAS0653382	1-2^,3-4^	mutually_exclusive	0.000801	0.00474	Included:Melanocyte
chr9	131035064	131035144	-	PWAS0697502	0,1-2^	single_cassette_exon	0.000103	0.001	Included:Mesenchymal
chr9	131029473	131029553	-	PWAS0697503	0,1-2^	single_cassette_exon	0.000122	0.00113	Included:Melanocyte
chrX	2645334	2645384	+	PWAS0699322	0,1-2^	single_cassette_exon	6.9e-05	0.000766	Included:Mesenchymal
chrX	149880814	149880837	+	PWAS0705264	0,1-2^	single_cassette_exon	0.000243	0.00195	Included:Melanocyte
