## Supplementary tables for "A limited set of transcriptional programs define major cell types": Table_S11.tsv

179_chr7_23387351_23387437_-	ENSG00000136231.9
180_chr7_23387597_23387696_-	ENSG00000136231.9
181_chr7_23508839_23509209_-	ENSG00000136231.9
182_chr7_23509924_23510234_-	ENSG00000136231.9
1033_chr6_131291448_131291621_-	ENSG00000079819.12
1034_chr6_131334748_131334762_-	ENSG00000079819.12
1035_chr6_131384296_131384459_-	ENSG00000079819.12
1457_chr15_70961249_70961769_-	ENSG00000137831.10
1458_chr15_70994285_70994736_-	ENSG00000137831.10
1459_chr15_71055743_71055897_-	ENSG00000137831.10
3728_chr3_69249632_69249707_-	ENSG00000114541.10
3729_chr3_69299222_69299394_-	ENSG00000114541.10
3730_chr3_69402713_69402840_-	ENSG00000114541.10
3731_chr3_69590393_69590475_-	ENSG00000114541.10
3732_chr3_69591470_69591583_-	ENSG00000114541.10
3733_chr3_69591715_69591835_-	ENSG00000114541.10
4120_chr16_67969485_67969768_-	ENSG00000205220.7
4121_chr16_67970713_67970771_-	ENSG00000205220.7
5297_chr1_6545487_6545573_-	ENSG00000171680.16
5298_chr1_6545951_6546051_-	ENSG00000171680.16
5299_chr1_6550545_6551280_-	ENSG00000171680.16
5300_chr1_6551601_6551881_-	ENSG00000171680.16
5301_chr1_6556629_6557455_-	ENSG00000171680.16
6011_chr17_75276667_75276797_+	ENSG00000184640.13
6012_chr17_75277471_75277594_+	ENSG00000184640.13
6013_chr17_75283975_75284101_+	ENSG00000184640.13
6014_chr17_75315523_75315705_+	ENSG00000184640.13
6015_chr17_75315968_75316062_+	ENSG00000184640.13
6016_chr17_75316293_75316405_+	ENSG00000184640.13
6017_chr17_75319768_75319814_+	ENSG00000184640.13
6018_chr17_75321551_75321559_+	ENSG00000184640.13
6019_chr17_75372033_75372153_+	ENSG00000184640.13
6020_chr17_75372227_75372406_+	ENSG00000184640.13
6021_chr17_75429699_75429755_+	ENSG00000184640.13
6022_chr17_75432402_75432441_+	ENSG00000184640.13
6023_chr17_75446616_75446867_+	ENSG00000184640.13
6024_chr17_75447494_75447600_+	ENSG00000184640.13
8630_chr2_202098046_202098273_+	ENSG00000064012.17
8631_chr2_202122743_202122847_+	ENSG00000064012.17
8632_chr2_202122920_202123083_+	ENSG00000064012.17
8633_chr2_202125238_202125287_+	ENSG00000064012.17
12198_chr9_116225968_116226049_+	ENSG00000138835.18
12199_chr9_116263780_116263817_+	ENSG00000138835.18
12200_chr9_116279549_116279625_+	ENSG00000138835.18
12201_chr9_116279781_116279864_+	ENSG00000138835.18
12202_chr9_116327199_116327525_+	ENSG00000138835.18
12203_chr9_116327680_116327988_+	ENSG00000138835.18
12204_chr9_116356370_116356458_+	ENSG00000138835.18
13656_chr16_2205743_2205822_+	ENSG00000131653.8
13657_chr16_2220337_2220420_+	ENSG00000131653.8
14539_chr7_116164905_116165278_+	ENSG00000105974.7
14540_chr7_116165559_116165845_+	ENSG00000105974.7
14541_chr7_116166307_116166463_+	ENSG00000105974.7
14542_chr7_116166529_116166735_+	ENSG00000105974.7
17742_chr7_134464245_134464478_+	ENSG00000122786.15
17743_chr7_134576158_134576377_+	ENSG00000122786.15
17744_chr7_134617739_134618498_+	ENSG00000122786.15
17745_chr7_134625912_134625975_+	ENSG00000122786.15
18728_chr2_264006_264053_-	ENSG00000035115.17
18729_chr2_264531_264902_-	ENSG00000035115.17
19748_chr1_153581404_153581515_-	ENSG00000188643.6
19749_chr1_153585451_153585625_-	ENSG00000188643.6
20343_chr11_77122876_77123072_-	ENSG00000149269.5
20344_chr11_77184600_77184675_-	ENSG00000149269.5
20345_chr11_77184732_77184809_-	ENSG00000149269.5
23722_chr3_111451335_111451431_+	ENSG00000144824.15
23723_chr3_111578023_111578184_+	ENSG00000144824.15
23724_chr3_111578254_111578344_+	ENSG00000144824.15
23725_chr3_111578550_111578709_+	ENSG00000144824.15
23726_chr3_111584341_111584412_+	ENSG00000144824.15
24210_chr2_161993433_161993524_+	ENSG00000136560.9
24211_chr2_162016818_162016980_+	ENSG00000136560.9
24212_chr2_162017392_162017642_+	ENSG00000136560.9
